# Genetic manipulation of candidate phyla radiation bacteria provides functional insights into microbial dark matter

**DOI:** 10.1101/2023.05.02.539146

**Authors:** Yaxi Wang, Larry A. Gallagher, Pia A. Andrade, Andi Liu, Ian R. Humphreys, Serdar Turkarslan, Kevin J. Cutler, Mario L. Arrieta-Ortiz, Yaqiao Li, Matthew C. Radey, Jeffrey S. McLean, Qian Cong, David Baker, Nitin S. Baliga, S. Brook Peterson, Joseph D. Mougous

## Abstract

The study of bacteria has yielded fundamental insights into cellular biology and physiology, biotechnological advances and many therapeutics. Yet due to a lack of suitable tools, the significant portion of bacterial diversity held within the candidate phyla radiation (CPR) remains inaccessible to such pursuits. Here we show that CPR bacteria belonging to the phylum Saccharibacteria exhibit natural competence. We exploit this property to develop methods for their genetic manipulation, including the insertion of heterologous sequences and the construction of targeted gene deletions. Imaging of fluorescent protein-labeled Saccharibacteria provides high spatiotemporal resolution of phenomena accompanying epibiotic growth and a transposon insertion sequencing genome-wide screen reveals the contribution of enigmatic Saccharibacterial genes to growth on their Actinobacteria hosts. Finally, we leverage metagenomic data to provide cutting-edge protein structure-based bioinformatic resources that support the strain *Southlakia epibionticum* and its corresponding host, *Actinomyces israelii*, as a model system for unlocking the molecular underpinnings of the epibiotic lifestyle.
