## Supplementary material for "Genetic manipulation of candidate phyla radiation bacteria provides functional insights into microbial dark matter": Table S3

### Sheet: Sheet1
Table S3: Oligonucleotide primers used in this study.
No.	Name	Utility	Sequence
1	Se_qPCR-702F	qPCR and PCR for Se	CGAGCCAAGCCAATTCACATTAT
2	Se_qPCR-830 R	qPCR and PCR for Se	TTATTATTCGCCTCAAACCACGC
3	Ai_16S_298F	qPCR for Ai	GTGAAGAAGGTCCTGTTCTTTGTG
4	Ai_16S_433R	qPCR for Ai	TACAAGCCCTTTACGCCCAATAAT
5	Se_hph_cassette_F1	hph1 amplification	CAACCATCAGCTATTTACAACTGA
6	Se_hph_cassette_R1	hph1 amplification	ATCACGACGACATCAAAAATCCC
7	Se_ins_upF1	NS1 left arm amplification	ATACAACAACCGACCGACGC
8	Se_ins_hyg5-upR1	NS1 left arm amplification for SOE to hph1	TCAGTTGTAAATAGCTGATGGTTGGCGGTACTCGAAAAGTCTGGC
9	Se_ins_hyg3-dnF1	NS1 right arm amplification for SOE to hph1	GGGATTTTTGATGTCGTCGTGATCATATGGACTTTGGGCGGCG
10	Se_ins_dnR1	NS1 right arm amplification	CACAGCGTGAGTCTGACGAC
11	Se_ins_upF-545	NS1 left arm 545 bp	AAAATGCTGGGGGCTAAACGGA
12	Se_ins_upF-221	NS1 left arm 221 bp	GCATATGCGCCATTACTGCTTGA
13	Se_ins_upF-103	NS1 left arm 103 bp	CGCCAAGCAATTAAATCGCTGC
14	Se_ins_upF-58	NS1 left arm 58 bp	AGTTTTTAGTTTTATTTAAGACGCAAAGC
15	Se_ins_dnR-540	NS1 right arm 540 bp	AGGGGTTGATCTACGGCAGCTA
16	Se_ins_dnR-238	NS1 right arm 238 bp	CAGCGGACGAGGTCGGATTTAT
17	Se_ins_dnR-120	NS1 right arm 120 bp	GGATGACGATGAATGGCAGGAA
18	Se_ins_dnR-45	NS1 right arm 45 bp	AGTAAAGAAGTCGTGATGAAACCGT
19	Se_hph_test_F5	qPCR for hph integration at Se NS1	GCGTTCACCTTCCTCCATGA
20	Se_ins_test_R5	qPCR for hph integration at Se NS1	ACGCCGGAATGGGTAGATTT
21	q7F_ins2_sfGFP	qPCR for sfGFP integration at Se NS1	CGGTTATGGCACGCGTTAAG
22	q7R_ins2_sfGFP	qPCR for sfGFP integration at Se NS1	GCCCGTAAACAGTTCTTCGC
23	Se_ins_wt_test_F2	PCR across Se NS1 and for hph integration at Se NS1	GGCGATATCAATCCTGGGCGA
24	Se_ins_wt_test_R1	PCR across Se NS1	ATAACTTGCACGGCTGGACG
25	Se_hph_test_R1	PCR for hph integration at Se NS1	GGTCCAGCAGCAACAACGAT
26	Nl_qPCR-182F	PCR for Nl	GTTAATTGACCGGCACTTGTTGA
27	Nl_qPCR-278R	PCR for Nl	TGTCCTTGTCTGCTAGCGTTTAT
28	Nl_ins_dnR-670	PCR across Nl NS1 and for hph integration at Nl NS1	CCGGGCATTAGCGTGATGTA
29	Nl_ins_upF1	PCR across Nl NS1	CGGCACCAGTAATCCAACCT
30	Se_hph_test_F5	PCR for hph integration at Nl NS1	GCGTTCACCTTCCTCCATGA
31	T36-ampF	Transposon T36 amplification	/5Phos/CTGTCTCTTATACACATCTCAACCATCAGCTATTTACAACTGA
32	T36-ampR	Transposon T36 amplification	/5Phos/CTGTCTCTTATACACATCTGTACTATCACGACGACATCAAAAATCC
33	T36-96_1	Tn-seq library prep - round 1 PCR	AGTCCATTAAAAAGACCTCACGGCGT
34	T36_AmpF-4	Tn-seq library prep - round 1 PCR	AATGATACGGCGACCACCGAGATCTACACTCTTTCGGTTTTCTAATCAGTTGTAAATAGCTGATGGTTGAGATGTGTATAAGAG
35	T36_SEQ-6	Tn-seq library sequencing	CGGTTTTCTAATCAGTTGTAAATAGCTGATGGTTGAGATGTGTATAAG

### Sheet: Sheet3
dB#	Name	Sequence
12817	pRE11X-Ec_uvrY-dddA1	CATGAATTCCCGGGAGAGCTTTGACGTGGTGCTAATGG
12818	pRE11X-Ec_uvrY-dddA2	TACCTCCAGACTGACTTGATAATGTCTCCG
12819	pRE11X-Ec_uvrY-dddA3	ATCAAGTCAGTCTGGAGGTAGCTCCGGC
12820	pRE11X-Ec_uvrY-dddA4a	CCGCATTACACTAACAACCTCCTTTCGTGGG
12821	pRE11X-Ec_uvrY-dddA4b	TGATCACTCACTAACAACCTCCTTTCGTGGG
12822	pRE11X-Ec_uvrY-dddA5a	AGGTTGTTAGTGTAATGCGGAGACATTATCAAGTC
12823	pRE11X-Ec_uvrY-dddA5b	AGGTTGTTAGTGAGTGATCAGTTTGACGCAAAAG
12824	pRE118-Ec_uvrY-dddA6	CGACGGATCCCAAGCTTCTTACTCGACCTGCTGAGCGTATTC
12825	pRE112-Ec_uvrY-dddA6	GGCCCGATCCCAAGCTTCTTACTCGACCTGCTGAGCGTATTC
10962	pSCRhaB::dddI-F	TGAAATTCAGCAGGATCACATATGTACGCAGACGATTTCGAC
12826	pSCRhaB2-dddI-FLAG_rev	TGCATGCCTGCAGGTCGACTATCATTTGTCGTCGTCGTCT
12868	pSCrhaB2-dddI-fwd2	AATTCAGCAGGATCACATATGTACGCAGACGATTTC
12869	pSCrhaB2-dddI-FLAG_rev2	GCCTGCAGGTCGACTCTAGATCATTTGTCGTCGTCGTCT
12827	pSEVA628-uvrY-dddA1	GCCTAGGCCGCGGCCGCGCGAATTCTGGAGATATTCCTTTG
12828	pSEVA628-uvrY-dddA2	TACCTCCAGACTGACTTGATAATGTCTCC
12829	pSEVA628-uvrY-dddA3	ATCAAGTCAGTCTGGAGGTAGCTCCGGC
(seenote)	pSEVA628-uvrY-dddA4	CCTGCAGGTCGACTCTAGAGGATCCTCAACAACCTCCTTTCG
6974	ung_del-F	TAGAAAGAAGCAGTTAAGCTAGGCGGATTGAAGATTCGCAGGAGAGCGAGATGGTGTAGGCTGGAGCTGCTTC
6975	ung_del-R	TGATAAATCAGCCGGGTGGCAACTCTGCCATCCGGCATTTCCCCGCAAATTTACATATGAATATCCTCCTTAG
12106	pMMB-dddI_fwd	CAATTTCACACAGGAAACAGAATTCACGGGAGGAAAGATGTAC
12830	pMMB-dddI-FLAG_rev	CAGGTCGACTCTAGAGGATCCTCATTTGTCGTCGTCGT
12870	pUCmTn7-pBAD-GFPm3_fwd	AATTCGAGCTCGGTACCACGGGAGGAAAGATGAGTAAAGGAGAAGAAC
12871	pUCmTn7-pBAD-GFPm3_rev	CCGCCAAAACAGCCAAGCTTTCATTTGTATAGTTCATCCATGCC
12872	pRE11X-Ec_glnG-dddA1	CATGAATTCCCGGGAGAGCTATTCCTCGACGAAATTGGTG
12873	pRE11X-Ec_glnG-dddA2	TACCTCCAGACTCCATCCCCAGCTCTTTTAAC
12874	pRE11X-Ec_glnG-dddA3	GATGGAGTCTGGAGGTAGCTCCGGC
12875	pRE11X-Ec_glnG-dddA4	GCTGTGAACTAACAACCTCCTTTCGTGGG
12876	pRE11X-Ec_glnG-dddA5	AGGTTGTTAGTTCACAGCTTGTGTGTAAAG
12877	pRE118-Ec_glnG-dddA6	CGACGGATCCCAAGCTTCTTTCATCTGCAACTTCCGTC
12878	pRE112-Ec_glnG-dddA6	GGCCCGATCCCAAGCTTCTTTCATCTGCAACTTCCGTC
12879	araE_del_fwd	GTTGTTCACGTATTTTTTCACTATGTCTTACTCTCTGCTGGCAGGAAAAAATGGTGTAGGCTGGAGCTGCTTC
12880	araE_del_rev	CTCTATTAACGAAAAAAGGGCCGGATGTACAGCACATCCGGCCCGTGAAATTACATATGAATATCCTCCTTAG
12881	araE_check_fwd	TGTCGCAGCAATTTAATCCA
12882	araE_check_rev	CCGCTGTTTAATGCCTTCAT
12883	araFGH_del_fwd	TGTCATTCGTTTTTGCCCTACACAAAACGACACTAAAGCTGGAGAGAACCATGGTGTAGGCTGGAGCTGCTTC
12884	araFGH_del_rev	GGCGGTTGGCTATGGTGGGAAAAAACGCTAAATTGTTGCAGAAAAAAGCATTACATATGAATATCCTCCTTAG
12885	araFGH_check_fwd	TGCTGTGCATTCGACAATTT
12886	araFGH_check_rev	CCGGTTCTCCTCCTTCTCTT
12995	uvrY_check_fwd	GCAGGGATACGACGCATTCT
12996	uvrY_check_rev	ATTCTGGCTGGCAGTTTCCA
12997	glnG(ntrC)_check_fwd	CGAGAAAGGCGCGTTTACTG
12998	glnG(ntrC)_check_rev	CACTCAGGGCGATACCGATC
12999	pRE118_check_fwd	CACTGTTCGTCCATTTCCGC
13000	PRE118_check_rev	ACACCTTCTTCACGAGGCAG
13185	GcsR1_ampSeq_F1	TCGTCGGCAGCGTCAGATGTGTATAAGAGACAGATGTTGCTGGCGGCCTT
13186	GcsR1_ampSeq_R1	GTCTCGTGGGCTCGGAGATGTGTATAAGAGACAGCTTGGCACCCTGCTTGCTA
13187	GcsR1_ampSeq_R2	GTCTCGTGGGCTCGGAGATGTGTATAAGAGACAGGGGCACCGGCGCAA
13220	pPSV-dddI-FLAG_fwd	AATTTCAGAATTCGAGCTCACGGGAGGAAAGATGTACGCAGACGATTTCG
13221	pPSV-dddI-FLAG_rev	TCATTTCAATATCTGTATATTCTAGATCATTTGTCGTCGTCGTC
13222	GcsR1_ampSeq_F2	TCGTCGGCAGCGTCAGATGTGTATAAGAGACAGTAGCAAGCAGGGTGCCAAG
	GacA1_ampSeq_F1	TCGTCGGCAGCGTCAGATGTGTATAAGAGACACACGTAGGCGCCCTTG
13224	GacA1_ampSeq_R1	GTCTCGTGGGCTCGGAGATGTGTATAAGAGACAGAAGCCTTGGCTTACACGCT
	Ctrl1_ampSeq_F1	TCGTCGGCAGCGTCAGATGTGTATAAGAGACAAGGCCATGCAGCCACT
13226	Ctrl1_ampSeq_R1	GTCTCGTGGGCTCGGAGATGTGTATAAGAGACAGAGCCCGGCCCGCT
13234	GcsR1_ampSeq_R2.2	GTCTCGTGGGCTCGGAGATGTGTATAAGAGACAGACCGGCGCAACACG
13227	pEPSA5-dddA(long)_fwd	GTAGAATTCGAGCTCGGTACCAAATAGAAGGATGATGAAAATGATAGGACTCAACGGTG
13228	pEPSA5-dddA(long)_rev	GCTGCAGGTCGACTCTAGAGGATCCTCATTTTCCTAATCTATTCATTTCAATATC
13229	pEPSA5-dddA(short)_fwd	GTAGAATTCGAGCTCGGTACCAAATAGAAGGATGATGAAAATGGGCAGTTACGCGCTTG
13230	pEPSA5-dddA(short)_rev	GCTGCAGGTCGACTCTAGAGGATCCTCAACAACCTCCTTTCGTGG
13233	pBS10-riboE-dddI_fwd	ATACGACTCACTATAGGTACCGGTGATACCAGCATCGTCTTGATGCCCTTGGCAGCACCCTGCTAAGGAGGTAACAACAAGATGATGTACGCAGACGATTTCG
13231	pBS10-dddI_rev	GCTTTGTTAGCAGCCGAGCTCTCACAACTCGCTCCATGTC
13232	pBS10-dddI-FLAG_rev	GCTTTGTTAGCAGCCGAGCTCTCATTTGTCGTCGTCGTC
	GacA1_ampSeq_F2	TCGTCGGCAGCGTCAGATGTGTATAAGAGACAAAGGCGTGCGCCG
13264	GacA1_ampSeq_R2	GTCTCGTGGGCTCGGAGATGTGTATAAGAGACAGACGGCAACACCCAGCC
13265	GacA1_ampSeq_F3	TCGTCGGCAGCGTCAGATGTGTATAAGAGACAGCGGTGGCCACGTAGTT
13266	GacA1_ampSeq_R3	GTCTCGTGGGCTCGGAGATGTGTATAAGAGACAGACCAGCAGTTGCTGCAAAG
	GacA1_ampSeq_F4	TCGTCGGCAGCGTCAGATGTGTATAAGAGACAACTGGCCACTGTAGCGG
13268	GacA1_ampSeq_R4	GTCTCGTGGGCTCGGAGATGTGTATAAGAGACAGCTTTTGGGCGGGGTTTT
13269	GacA2_ampSeq_F1	TCGTCGGCAGCGTCAGATGTGTATAAGAGACAGTATTACCCCGCCCACT
13270	GacA2_ampSeq_R1	GTCTCGTGGGCTCGGAGATGTGTATAAGAGACAGATTAACTTACACGGCGTGT
13225	Ctrl1_ampSeq_F1(corrected)	TCGTCGGCAGCGTCAGATGTGTATAAGAGACAGAGGCCATGCAGCCACT
13223	GacA1_ampSeq_F1(corrected)	TCGTCGGCAGCGTCAGATGTGTATAAGAGACAGCACGTAGGCGCCCTTG
13263	GacA1_ampSeq_F2(corrected)	TCGTCGGCAGCGTCAGATGTGTATAAGAGACAGAAGGCGTGCGCCG
13267	GacA1_ampSeq_F4(corrected)	TCGTCGGCAGCGTCAGATGTGTATAAGAGACAGACTGGCCACTGTAGCGG
13383	NtrC2_ampSeq_F1	TCGTCGGCAGCGTCAGATGTGTATAAGAGACAGGTGCCAGTTTTGCAACT
13384	NtrC2_ampSeq_R1	GTCTCGTGGGCTCGGAGATGTGTATAAGAGACAGAACGCACTTATTTAGTGCAT
13385	NtrC3_ampSeq_F1	TCGTCGGCAGCGTCAGATGTGTATAAGAGACAGGTGCAAAAGGGCTGCAC
13386	NtrC3_ampSeq_R1	GTCTCGTGGGCTCGGAGATGTGTATAAGAGACAGCCAGGGTGGTTTTACCAT
13448	p3D-01_Puv5_fwd	GTTTTCTTTTCTCTTCTCAAACGCAAAAAACGCACCAC
13449	p3D-02_Puv5_rev	TCCCGTGAGTTCGAATTCTGAAATTGTTATCCG
13450	p3D-03_dddI_fwd	CAGAATTCGAACTCACGGGAGGAAAGATG
13451	p3D-04_dddIF_rev	GTATATTCTATCATTTGTCGTCGTCGTC
13452	p3D-05_IFT_fwd	CGACAAATGATAGAATATACAGATATTGAAATGAATAG
13453	p3D-06_IFT_rev	ATGGTGTCAACGTAAATGCCACCTGACGTCTACGATACGATACAAAAAACCCCTC
13454	p3D-07_lacI_fwd	GGCATTTACGTTGACACC
13455	p3D-08_lacI_rev	GAATTACGCGTAATATTCTCACATTAATTGCGTTGCGC
13456	p3D-09_ugi_fwd	TGAAAGAGGAGAAATACTAGATGACGAATCTCAGCGAC
13457	p3D-10_ugi_rev	AACAGGAGTCCAAGACTAGTTTAGAGCATCTTGATTTTGTTC
13458	p3D-11_bla_fwd	GCTTTTTTTTAATTCCCCTATTTGTTTATTTTTCTAAATACATTCAAATATG
13459	p3D-12_bla_rev	GTAAATCAATCTAAAGTATATATGAGTAAAC
13460	p3D-13_repC_fwd	TATACTTTAGATTGATTTACCGACCCTTGTCCTTGTAGGCCGGCCTCAGCCTGCCGCCTTGGG
13461	p3D-14_repC_rev	TGGGAGGCCGTCACCGCTGAATGCCATGTGGTCAAAGGTAGCTATCGGGC
13462	p3D-15_repAB_fwd	TCAGCGGTGACGGCCTCC
13463	p3D-16_repAB_rev	GGATCTAGGCTTTACACTTTATGCTTCCGGCTCGTATAATGTGTGGGAATCGCTTGGTGGCCCGATGAAG
13464	p3D-17_oriV_fwd	ATTCCCACACATTATACGAGCCGGAAGCATAAAGTGTAAAGCCTAGATCCGAAGGATGAGCCGGGCTG
13465	p3D-18_oriV_rev	CCTAGACAGCTGGGCGCGCCCTAACTGTCACGAACCCCTG
13466	p3D-19_araE_fwd	TTGCATGCCTGCAGGTCGACTCCCGTGAAATCAGACGC
13467	p3D-20_araE_rev	CATTTGACAGGCACATTATGCATCGATACTAGTCATGCTTTACTTTATTCTTG
13468	p3D-21_araC_fwd	CATGACTAGTATCGATGCATAATGTGCCTGTCAAATGGACGAAGC
13469	p3D-22_araC_rev	TACCTCCAGAGCTCGGTACCTCTAGACCAAAAAAACGGGTATGG
13470	p3D-23_dddA_fwd	GTTTTTTTGGTCTAGAGGTACCGAGCTCTGGAGGTAGCTCCGGC
13471	p3D-24_dddA_rev	CATCCGCCAAAACAGCCGTGCTAACAACCTCCTTTCGTGGG
13472	p3D-04b_dddI_rev2	TTCAATATCTGTATATTCTATCACAACTCGCTCCATGTCAG
13473	p3D-05b_IFT_fwd2	TAGAATATACAGATATTGAAATGAATAG
13482	p3D-25_gB1_fwd	GGAGGTTGTTCACGGCTGTTTTGGCGGATG
13483	p3D-26_gB1_rev	TTTTTTGCGTTTGAGAAGAGAAAAGAAAACCGCC
13484	p3D-27_gB2_fwd	CAATTAATGTGAGAATATTACGCGTAATTCTC
13485	p3D-28_gB2_rev	GATTCGTCATCTAGTATTTCTCCTCTTTCAC
13486	p3D-29_gB3_fwd	GATGCTCTAAACTAGTCTTGGACTCCTG
13487	p3D-30_gB3_rev	AATAAACAAATAGGGGAATTAAAAAAAAGCC
13488	p3D-31_gB4_fwd	TGACAGTTAGGGCGCGCCCAGCTGTCTA
13489	p3D-32_gB4_rev	TTTCACGGGAGTCGACCTGCAGGCATGC
13490	ntrC-p3D-F1	CATACCCGTTTTTTTGGTCAGGAAATAAAGGTGACGTTTATG
13491	ntrC-p3D-R1	AGCTACCTCCAGAGCTCTCCATCCCCAGCTCTTTTAAC
13492	gcsR-p3D1-F1	TCCATACCCGTTTTTTTGGTCGAGCGTCGCCGCAGTCC
13493	gcsR-p3D1-R1	CGCCGGAGCTACCTCCAGAGGCGCGCGGACCGATGCCG
13494	AiT1-78	GCTTCCTTTAGCAGCCCTTGC
13495	AiT1_AmpF_1	AATGATACGGCGACCACCGAGATCTACACTCTTTCTTGCGGCAGCGTGAAGCTAGCTTGGCTAGATGTGTATAAGAG
13496	AiT1_SEQ-6	GCAGCGTGAAGCTAGCTTGGCTAGATGTGTATAAG
13497	SacI-RBS-SCP1.202.Ec	AATTTCAGAATTCGAGCTCACGGGAGGAAAGATGACTGTACTGGGATCC
13498	SCP1.202.Ec-XbaI	TTCATTTCAATATCTGTATATCTAGACTAAACGCTCTGATCCAAC
13499	NdeI-SCP1.201tox.Ec	TGAAATTCAGCAGGATCACATATGAACGACAACCCTTGTCCTG
13500	SCP1.201tox.Ec-XbaI	TGCATGCCTGCAGGTCGACTCTAGATCAACGCTTCGCTGTGCC
13501	p3D-22b_araC_rev2	CTCTAGAGCATATGGTACCTCTCGAGCTCCCAAAAAAACGGGTATGG
13502	p3D-23b_dddA_fwd2	GAGCTCGAGAGGTACCATATGCTCTAGAGCGGAGGTAGCTCCGGCGGA
13507	RSF1010_seq1	GCATGGTGCAGGAACACG
13508	RSF1010_seq2	GGCAGCAGGAGAAGGCCC
13509	RSF1010_seq3	CATGTAGTGCTTGCGTTGGT
13523	p3D-18b_oriV_rev2	CCTAGACAGCTGGGCGCGCCGGCCGTCCTGGCCGCCAC
13697	T36-ampF	<5'PO4>CTGTCTCTTATACACATCTCAACCATCAGCTATTTACAACTGA
13698	T36-ampR	<5'PO4>CTGTCTCTTATACACATCTGTACTATCACGACGACATCAAAAATCC
13699	s1a_hph_cassette_F1	CAACCATCAGCTATTTACAACTGA
13700	s1a_hph_cassette_R1	ATCACGACGACATCAAAAATCCC
13701	s1a_ins1_upF1	CAGCATGTTCACGCATGTGC
13702	s1a_ins1_hyg5-upR1	TCAGTTGTAAATAGCTGATGGTTGCACGATGCGCCAAAACGG
13703	s1a_ins1_hyg3-dnF1	GGGATTTTTGATGTCGTCGTGATGTGGTAATGGGTTATCACTTGC
13704	s1a_ins1_dnR1	CAGCAAACGAGGCGGTGTAT
13705	s1a_ins2_upF1	ATACAACAACCGACCGACGC
13706	s1a_ins2_hyg5-upR1	TCAGTTGTAAATAGCTGATGGTTGGCGGTACTCGAAAAGTCTGGC
13707	s1a_ins2_hyg3-dnF1	GGGATTTTTGATGTCGTCGTGATCATATGGACTTTGGGCGGCG
13708	s1a_ins2_dnR1	CACAGCGTGAGTCTGACGAC
	(hphFrc)	TCAGTTGTAAATAGCTGATGGTTG
	(hphRrc)	GGGATTTTTGATGTCGTCGTGAT
13709	p3D-33_araE_Hpa_rev	AACTGTTGTTAACCTCTCTGCTGGCAGGAAAAAATG
13710	p3D-34_Hpa_araC_fwd	CAGAGAGGTTAACAACAGTTCTCACGTATTATAC
13711	p3D-35_dddIFtoSal_ref	AAAGCTTGCATGCCTGCAGGTCGACTCTAGCTCATTTTCCTAATCTATTCATTTCAATATCTGTATATTCTATCATTTGTC
13712	FAM-A14-ACTCGCCA-A14	/56-FAM/AAAAAAAAAAAAAAACTCGCCAAAAAAAAAAAAAAA
13713	T14-TGGCGAGT-T14	TTTTTTTTTTTTTTTGGCGAGTTTTTTTTTTTTTTT
13714	ntrC-p3D1_MCSv2-F1	TACCCGTTTTTTTGGGAGCTTCAGGAAATAAAGGTGACGTTTATG
13715	ntrC-p3D1_MCSv2-F2	TGGGAGCTCGAGAGGTACCAGTTTATGCAACGAGGGATAGTC
13716	ntrC-p3D1_MCSv2-R1	CCGCCGGAGCTACCTCCGCTCTCCATCCCCAGCTCTTTTAAC
13717	gcsR-p3D1_MCSv2-F1	TACCCGTTTTTTTGGGAGCTGGCGAGCGTCGCCGCAGTC
13718	gcsR-p3D1_MCSv2-F2	TGGGAGCTCGAGAGGTACCACCCGCATGCGCATCCACGTC
13719	gcsR-p3D1_MCSv2-R1	CCGCCGGAGCTACCTCCGCTGGCGCGCGGACCGATGCC
13777	p3D1-MCS1-F1	TAGCGGATCCTACCTGACGC
13778	p3D1-MCS1-R1	GAACGTTCCGACCGTCTGTC
13779	p3D1-MCS2-F1	ACAGTATTGCAAGGACGCGG
13780	p3D1-MCS2-R1	TCGAACGCAAACTGATGGCA
13848	s1a_ins1_test_F1	GTGCACGGCATACCTGGTAC
13849	s1a_ins2_test_F1	ACCAGGCTTAGTCGTATGCG
13850	s1a_hph_test_R1	GGTCCAGCAGCAACAACGAT
13884	s1a_ins1_test_F2	CAAACGGTGCCGCCTACTG
13885	s1a_ins2_test_F2	CACCGAAGATCACCCGCTTC
13886	s1a_hph_test_R2	AACTCCTGGTCATTGCGCAG
13887	s1a_ins1_test_R1	CGAAGCAAAACGCCAACGAG
13888	s1a_ins2_test_R1	CCATCAGGCGACGACCTTTT
13889	s1a_hph_test_F1	CGCTCAATTCCTGTGGGGTC
13890	s1a_ins2_upflank_out	CCAATCGCCATGCAGACAGT
13905	s1a_hph_F1	CAATGCTCTGCTTGCGCTTG
13906	s1a_hph_R1	CACAAAACGTGGTTCGCGAC
13907	s1a_ins2_wt_test_F1	GGCGATATCAATCCTGGGCG
13908	s1a_ins2_wt_test_R1	ATAACTTGCACGGCTGGACG
13909	s1a_hph_cassette2_F1	TGATCGCCCACCTTGATAAAGAC
13910	s1a_hph_cassette2_R1	TTAGCCAAACAAAAATCCCCGGA
13911	s1a_ins2_hygc2.5-upR1	GTCTTTATCAAGGTGGGCGATCAGCGGTACTCGAAAAGTCTGGC
13912	s1a_ins2_hygc2.3-dnF1	TCCGGGGATTTTTGTTTGGCTAACATATGGACTTTGGGCGGCG
13913	s1a_gfpc-hph_cass2_F1	GGGATTTTTGATGTCGTCGTGATTGATCGCCCACCTTGATAAAGAC
13914	s1a_hphc2-gfpc_F1	TCCGGGGATTTTTGTTTGGCTAACAACCATCAGCTATTTACAACTGA
13915	s1a_hph-SRB-gfpc_R1	CGTCATTGTCGAATCTCCTTTCCTTCTTATTTATACAATTCGTCCATGCCGTG
13916	s1a_gfpc-RBS-hphc2_F1	AAATAAGAAGGAAAGGAGATTCGACAATGACGCAAGAATCGTTGTTGCTG
13917	s1a_gfpc-SRB-hphc2_R1	GCTCATTGTCGAATCTCCTTTCCTTCTAGAGATTAAGCGCCCGGC
13918	s1a_hph-RBS-gfpc_F1	TCTCTAGAAGGAAAGGAGATTCGACAATGAGCAAAGGCGAAGAGCT
13919	s1a_gfp_test_R1	CTTGTGGCCGTTCACATCGC
13920	s1a_gfp_test_F1	CGGCTGGTATTACTCACGGC
13923	NEBExp_ScDddA_F1	GCGAATTAATACGACTCACTATAGGGCTTAAGTATAAGGAGGAAAAAATATGAACGACAACCCTTGTCCTGATTGG
13924	NEBExp_ScDddA_R1	AAACCCCTCCGTTTAGAGAGGGGTTATGCTAGTTATCAACGCTTCGCTGTGCCTTTTAA
13925	ScDddA_E1265A_SOE_F1	CACACCACGCCGCCGCCAAAATTGCCTGGGAAATGCGT
13926	ScDddA_E1265A_SOE_R1	GCAATTTTGGCGGCGGCGTGGTGTGCCACATCGGCGTA
13927	NEBExp_BcenDddA_F1	GCGAATTAATACGACTCACTATAGGGCTTAAGTATAAGGAGGAAAAAATATGATAGGACTCAACGGTGGGGCGAAC
13928	NEBExp_BcenDddA_R1	AAACCCCTCCGTTTAGAGAGGGGTTATGCTAGTTACTAACAACCTCCTTTCGTGGGGGATTTC
13942	host15_16S_298F	GTGAAGAAGGTCCTGTTCTTTGTG
13943	host15_16S_433R	TACAAGCCCTTTACGCCCAATAAT
14005	s1a_ins2_test_R2	TACAGCTTAATTGGCGGCGG
14006	s1a_ins2_test_R3	GGCTTGCCATGATGCCAGAT
14007	s1a_hph_test_F2	GGCGTTCACCTTCCTCCATG
14008	s1a_gfp_test_F2	CGCGATCATATGGTGCTGCT
14009	s1a_gfp_test_F3	CGGCGGCTGGTATTACTCAC
14018	s1a_ins2_upF2	GTAAAGCAAGCTTCTGCAATACAACAACCGACCGAC
14019	s1a_ins2_dnR2	GAAATTAATTAAGGTACCGCACAGCGTGAGTCTGACG
14020	s1a_ins2_upF3	GCCAAGCTTGCATGCCTGCAATACAACAACCGACCGAC
14021	s1a_ins2_dnR3	CAGCTATGACCATGATTACGCACAGCGTGAGTCTGACG
14022	s1a_ins2_upF4	TAAAACGACGGCCAGTGCCAATACAACAACCGACCGAC
14023	s1a_ins2_dnR4	CATGATTACGAATTCGAGCTCACAGCGTGAGTCTGACG
14068	s1a_hph_F2	ACCGTGTTCCGTTGACTGGT
14069	s1a_hph_R2	CCATGAAGGTCGCCATGCAC
14070	s1a_hph_F3	CGCTGCGACGGTTGAAGATC
14071	s1a_hph_R3	CACCAGGCTGTAGCGGCTAT
14072	s1a_hph_F4	TCCAGTGCCACGTCTTCTGG
14073	s1a_hph_R4	GATCTTCAACCGTCGCAGCG
14074	s1a_hph_test_F3	GCACAGTGGAAACGCACAGAA
14075	s1a_ins2_flank_R3	CGACGTGTTTGCAAAACTGCG
14076	s1a_hph_test_F4	CCTCTCAGGCTTCACAGACCC
14077	s1a_ins2_flank_R4	AGGCAGGAGTTTGGCAGAGTT
14078	s1a_ins2_wt_test_F2	GGCGATATCAATCCTGGGCGA
14079	s1a_ins2_wt_test_R2	CGTCAATTGAAGAGGCCGACG
14080	s1a_ins2_wt_test_F3	GGGCGAGTTTTCACTTACGCG
14081	s1a_ins2_wt_test_R3	AGGCAGGAGTTTGGCAGAGTT
14087	Actino-16S-104F	GTAACACGTGAGTAACCTGCC
14088	Actino-16S-1199R	ATAAGGGGCATGATGATTTGACG
	ActinoF0332-16S-109F	GTAATACGCGGGCAACCTGCC
	host15_16S_298F	GTGAAGAAGGTCCTGTTCTTTGTG
	host15_16S_433R	TACAAGCCCTTTACGCCCAATAAT
	host15_16S_57F	ACTTTTGTGGTGTTTTGGTGGG
	host15_16S_184R	CGTATCTCAGTCCCAGTGTGAC
14343	T36-173_1	GCGGTCCAGCAGCAACAACGATTCTTGCG
14371	T36_AmpF-4	AATGATACGGCGACCACCGAGATCTACACTCTTTCGGTTTTCTAATCAGTTGTAAATAGCTGATGGTTGAGATGTGTATAAGAG
14344	T36_SEQ-6	CGGTTTTCTAATCAGTTGTAAATAGCTGATGGTTGAGATGTGTATAAG
14272	s1a_ins2_upF-545	AAAATGCTGGGGGCTAAACGGA
14273	s1a_ins2_upF-221	GCATATGCGCCATTACTGCTTGA
14274	s1a_ins2_upF-103	CGCCAAGCAATTAAATCGCTGC
14275	s1a_ins2_upF-58	AGTTTTTAGTTTTATTTAAGACGCAAAGC
14276	s1a_ins2_dnR-540	AGGGGTTGATCTACGGCAGCTA
14277	s1a_ins2_dnR-238	CAGCGGACGAGGTCGGATTTAT
14278	s1a_ins2_dnR-120	GGATGACGATGAATGGCAGGAA
14279	s1a_ins2_dnR-45	AGTAAAGAAGTCGTGATGAAACCGT
14280	TdT_i8_U7001	CAAGCAGAAGACGGCATACGAGATCGCTCAGTTCGTGACTGGAGTTCAGACGTGTGCTCTTCCGATCT
14281	TdT_i8_U7002	CAAGCAGAAGACGGCATACGAGATTATCTGACCTGTGACTGGAGTTCAGACGTGTGCTCTTCCGATCT
14282	TdT_i8_U7003	CAAGCAGAAGACGGCATACGAGATATATGAGACGGTGACTGGAGTTCAGACGTGTGCTCTTCCGATCT
14283	TdT_i8_U7004	CAAGCAGAAGACGGCATACGAGATCTTATGGAATGTGACTGGAGTTCAGACGTGTGCTCTTCCGATCT
14284	TdT_i8_U7005	CAAGCAGAAGACGGCATACGAGATTAATCTCGTCGTGACTGGAGTTCAGACGTGTGCTCTTCCGATCT
14285	TdT_i8_U7006	CAAGCAGAAGACGGCATACGAGATGCGCGATGTTGTGACTGGAGTTCAGACGTGTGCTCTTCCGATCT
14286	TdT_i8_U7007	CAAGCAGAAGACGGCATACGAGATAGAGCACTAGGTGACTGGAGTTCAGACGTGTGCTCTTCCGATCT
14287	TdT_i8_U7008	CAAGCAGAAGACGGCATACGAGATTGCCTTGATCGTGACTGGAGTTCAGACGTGTGCTCTTCCGATCT
14288	TdT_i8_U7009	CAAGCAGAAGACGGCATACGAGATCTACTCAGTCGTGACTGGAGTTCAGACGTGTGCTCTTCCGATCT
14289	TdT_i8_U7010	CAAGCAGAAGACGGCATACGAGATTCGTCTGACTGTGACTGGAGTTCAGACGTGTGCTCTTCCGATCT
14290	TdT_i8_U7011	CAAGCAGAAGACGGCATACGAGATGAACATACGGGTGACTGGAGTTCAGACGTGTGCTCTTCCGATCT
14291	TdT_i8_U7012	CAAGCAGAAGACGGCATACGAGATCCTATGACTCGTGACTGGAGTTCAGACGTGTGCTCTTCCGATCT
14292	TdT_i8_U7013	CAAGCAGAAGACGGCATACGAGATTAATGGCAAGGTGACTGGAGTTCAGACGTGTGCTCTTCCGATCT
14293	TdT_i8_U7014	CAAGCAGAAGACGGCATACGAGATGTGCCGCTTCGTGACTGGAGTTCAGACGTGTGCTCTTCCGATCT
14294	TdT_i8_U7015	CAAGCAGAAGACGGCATACGAGATCGGCAATGGAGTGACTGGAGTTCAGACGTGTGCTCTTCCGATCT
14295	TdT_i8_U7016	CAAGCAGAAGACGGCATACGAGATGCCGTAACCGGTGACTGGAGTTCAGACGTGTGCTCTTCCGATCT
14296	TdT_i8_U7017	CAAGCAGAAGACGGCATACGAGATAACCATTCTCGTGACTGGAGTTCAGACGTGTGCTCTTCCGATCT
14297	TdT_i8_U7018	CAAGCAGAAGACGGCATACGAGATGGTTGCCTCTGTGACTGGAGTTCAGACGTGTGCTCTTCCGATCT
14298	TdT_i8_U7019	CAAGCAGAAGACGGCATACGAGATCTAATGATGGGTGACTGGAGTTCAGACGTGTGCTCTTCCGATCT
14299	TdT_i8_U7020	CAAGCAGAAGACGGCATACGAGATTCGGCCTATCGTGACTGGAGTTCAGACGTGTGCTCTTCCGATCT
14300	TdT_i8_U7021	CAAGCAGAAGACGGCATACGAGATAGTCAACCATGTGACTGGAGTTCAGACGTGTGCTCTTCCGATCT
14301	TdT_i8_U7022	CAAGCAGAAGACGGCATACGAGATGAGCGCAATAGTGACTGGAGTTCAGACGTGTGCTCTTCCGATCT
14302	TdT_i8_U7023	CAAGCAGAAGACGGCATACGAGATAACAAGGCGTGTGACTGGAGTTCAGACGTGTGCTCTTCCGATCT
14303	TdT_i8_U7024	CAAGCAGAAGACGGCATACGAGATGTATGTAGAAGTGACTGGAGTTCAGACGTGTGCTCTTCCGATCT
14304	TdT_i8_U7025	CAAGCAGAAGACGGCATACGAGATTTCTATGGTTGTGACTGGAGTTCAGACGTGTGCTCTTCCGATCT
14305	TdT_i8_U7026	CAAGCAGAAGACGGCATACGAGATCCTCGCAACCGTGACTGGAGTTCAGACGTGTGCTCTTCCGATCT
14306	TdT_i8_U7027	CAAGCAGAAGACGGCATACGAGATTGGATGCTTAGTGACTGGAGTTCAGACGTGTGCTCTTCCGATCT
14307	TdT_i8_U7028	CAAGCAGAAGACGGCATACGAGATATGTCGTGGTGTGACTGGAGTTCAGACGTGTGCTCTTCCGATCT
14308	TdT_i8_U7029	CAAGCAGAAGACGGCATACGAGATAGAGTGCGGCGTGACTGGAGTTCAGACGTGTGCTCTTCCGATCT
14309	TdT_i8_U7030	CAAGCAGAAGACGGCATACGAGATTGCCTGGTGGGTGACTGGAGTTCAGACGTGTGCTCTTCCGATCT
14310	TdT_i8_U7031	CAAGCAGAAGACGGCATACGAGATTGCGTGTCACGTGACTGGAGTTCAGACGTGTGCTCTTCCGATCT
14311	TdT_i8_U7032	CAAGCAGAAGACGGCATACGAGATCATACACTGTGTGACTGGAGTTCAGACGTGTGCTCTTCCGATCT
14363	s1a_ins2_upF-1017	CGACGCTATCATCCGAGTGGTG
14364	s1a_ins2_dnR-1104	AAGGAGGTCAGCTTCGGGTACA
14365	s1a_ins2-sfGFP_3_R1	TGGGCGATCAATCACGACGACATCAAAAATC
14366	s1a_hph1_ins2dn_1_F1	TCGTCGTGATTGATCGCCCACCTTGATAAAG
14367	s1a_ins2-sfGFP_3_R2	CAAGGTGGGCGATCAATCACGACGACATCAAAAATCC
14368	s1a_hph1_ins2dn_1_F2	TGATGTCGTCGTGATTGATCGCCCACCTTGATAAAG
14369	T36-110_1	TTTCACGCGGGTACAGTCCATT
14370	T36-96_1	AGTCCATTAAAAAGACCTCACGGCGT
14439	s1a_hph_test_F5	GCGTTCACCTTCCTCCATGA
14440	s1a_ins2_test_R5	ACGCCGGAATGGGTAGATTT
14441	s1a_hph_test_F6	GCTTCACAGACCCAGAGGAA
14442	s1a_ins2_test_R6	CAGTTACGCGGCGAAATCAG
14443	s1a_hph_test_F7	CTCGACCTCTCAGGCTTCAC
14444	s1a_ins2_test_R7	CAGAATTACCGCGAGCGAAA
14445	T36back-101_1	GCCGGGCGCTTAATCTCTGTAGCACAAG
14446	T36back_AmpF-4	AATGATACGGCGACCACCGAGATCTACACTCTTTGGATTTTTGATGTCGTCGTGATAGTACAGATGTGTATAAGAG
14447	T36back_SEQ-6	GATTTTTGATGTCGTCGTGATAGTACAGATGTGTATAAG
14483	s2a_ins1_upF1	GCTTTCCGTCCGCTAAGAGT
14484	s2a_ins1_hyg5-upR1	CTAATCAGTTGTAAATAGCTGATGGTTGGAATCTGGGCGGAAATGTCGT
14485	s2a_ins1_hyg3-dnF1	GGGGATTTTTGATGTCGTCGTGATACTCCCGCCAGAGCCTTAT
14486	s2a_ins1_dnR1	GGGCGAAAACGATGCTGTTT
14487	s2a_ins2_upF1	CGGCACCAGTAATCCAACCT
14488	s2a_ins2_hyg5-upR1	CTAATCAGTTGTAAATAGCTGATGGTTGAATCACCTACCATGCCACGG
14489	s2a_ins2_hyg3-dnF1	GGGGATTTTTGATGTCGTCGTGATGACAAATTGCCTCTGCCTCTA
14490	s2a_ins2_dnR1	GGTATGACCAATGGCGAGCT
14499	s2a_ins1_dnR-649	GCCTCCTTGGGGCTCTTC
14500	s2a_ins1_dnR-693	CATCCGGATACACCTGGTGG
14501	s2a_ins2_dnR-670	CCGGGCATTAGCGTGATGTA
14502	s2a_ins2_dnR-755	CGTCGGCAACCACGATCA
14559	LibQuant_primer1	AATGATACGGCGACCACCGA
14560	LibQuant_primer2	CAAGCAGAAGACGGCATACGA
	s2a_ins2_upF-884	AGATTTGGGGCTTGTGGTGT
	s2a_ins2_upF-793	CGTCATCGGCGCCATTATTG
	s2a_ins2_dnR-772	GCCAATCCGTTTTTCTGCGT
	s2a_ins2_upF-791	TCATCGGCGCCATTATTGGT
	s2a_ins2_dnR-773	AGCCAATCCGTTTTTCTGCG
14503	q1F_ins2_sfGFP	ATCCCCGACGGCAATTACTC
14504	q1R_ins2_sfGFP	GGACACCGTACGTCAAGGTT
14505	q2F_ins2_sfGFP	CGGTTATGGCACGCGTTAAG
14506	q2R_ins2_sfGFP	CACTGGACACCGTACGTCAA
	TdT_i8_U7033	CAAGCAGAAGACGGCATACGAGATCGTATAATCAGTGACTGGAGTTCAGACGTGTGCTCTTCCGATCT
	TdT_i8_U7034	CAAGCAGAAGACGGCATACGAGATTACGCGGCTGGTGACTGGAGTTCAGACGTGTGCTCTTCCGATCT
	TdT_i8_U7035	CAAGCAGAAGACGGCATACGAGATGCGAGTTACCGTGACTGGAGTTCAGACGTGTGCTCTTCCGATCT
	TdT_i8_U7036	CAAGCAGAAGACGGCATACGAGATTACGGCCGGTGTGACTGGAGTTCAGACGTGTGCTCTTCCGATCT
	TdT_i8_U7037	CAAGCAGAAGACGGCATACGAGATGTCGATTACAGTGACTGGAGTTCAGACGTGTGCTCTTCCGATCT
	TdT_i8_U7038	CAAGCAGAAGACGGCATACGAGATCTGTCTGCACGTGACTGGAGTTCAGACGTGTGCTCTTCCGATCT
	TdT_i8_U7039	CAAGCAGAAGACGGCATACGAGATCAGCCGATTGGTGACTGGAGTTCAGACGTGTGCTCTTCCGATCT
	TdT_i8_U7040	CAAGCAGAAGACGGCATACGAGATTGACTACATAGTGACTGGAGTTCAGACGTGTGCTCTTCCGATCT
	TdT_i8_U7041	CAAGCAGAAGACGGCATACGAGATATTGCCGAGTGTGACTGGAGTTCAGACGTGTGCTCTTCCGATCT
	TdT_i8_U7042	CAAGCAGAAGACGGCATACGAGATGCCATTAGACGTGACTGGAGTTCAGACGTGTGCTCTTCCGATCT
	TdT_i8_U7043	CAAGCAGAAGACGGCATACGAGATGGCGAGATGGGTGACTGGAGTTCAGACGTGTGCTCTTCCGATCT
	TdT_i8_U7044	CAAGCAGAAGACGGCATACGAGATTGGCTCGCAGGTGACTGGAGTTCAGACGTGTGCTCTTCCGATCT
	TdT_i8_U7045	CAAGCAGAAGACGGCATACGAGATTAGAATAACGGTGACTGGAGTTCAGACGTGTGCTCTTCCGATCT
	TdT_i8_U7046	CAAGCAGAAGACGGCATACGAGATTAATGGATCTGTGACTGGAGTTCAGACGTGTGCTCTTCCGATCT
	TdT_i8_U7047	CAAGCAGAAGACGGCATACGAGATTATCCAGGACGTGACTGGAGTTCAGACGTGTGCTCTTCCGATCT
	TdT_i8_U7048	CAAGCAGAAGACGGCATACGAGATAGTGCCACTGGTGACTGGAGTTCAGACGTGTGCTCTTCCGATCT
