## Supplementary material for "Genetic manipulation of candidate phyla radiation bacteria provides functional insights into microbial dark matter": Table S4

### Sheet: Sheet1
Table S4: Heterologous gene expression cassettes and linear fragments used in Saccharibacteria transformations
Element	Type	Summary	DNA sequence		(left arm)	(promoter1)	(ORF1)	(terminator1)	(promoter2)	(ORF2)	(terminator2)	(right arm)
hph1	Cassette	P(Tm7x tuf)-hph-T(Tm7x tuf)	CAACCATCAGCTATTTACAACTGATTAGAAAACCGTTATAATTAAACTCATACGCCGTGAGGTCTTTTTAATGGACTGTACCCGCGTGAAAATAATAATTAAATAAGGAGAACTTCTACAAATGACGCAAGAATCGTTGTTGCTGCTGGACCGCATTGATAGCGATGACAGCTACGCCTCACTGCGCAATGACCAGGAGTTTTGGGAACCATTGGCTCGTCGCGCTCTCGAGGAGCTTGGCCTTCCGGTTCCACCGGTTCTTCGTGTCCCAGGCGAGAGCACGAACCCGGTTTTGGTCGGTGAACCGGACCCAGTCATCAAGCTCTTTGGCGAACACTGGTGCGGTCCGGAGTCGCTGGCTAGCGAATCGGAAGCTTACGCAGTTTTGGCAGATGCACC…			CAACCATCAGCTATTTACAACTGATTAGAAAACCGTTATAATTAAACTCATACGCCGTGAGGTCTTTTTAATGGACTGTACCCGCGTGAAAATAATAATTAAATAAGGAGAACTTCTACAA	ATGACGCAAGAATCGTTGTTGCTGCTGGACCGCATTGATAGCGATGACAGCTACGCCTCACTGCGCAATGACCAGGAGTTTTGGGAACCATTGGCTCGTCGCGCTCTCGAGGAGCTTGGCCTTCCGGTTCCACCGGTTCTTCGTGTCCCAGGCGAGAGCACGAACCCGGTTTTGGTCGGTGAACCGGACCCAGTCATCAAGCTCTTTGGCGAACACTGGTGCGGTCCGGAGTCGCTGGCTAGCGAATCGGAAGCTTACGCAGTTTTGGCAGATGCACCGGTTCCAGTGCCACGTCTTCTGGGTCGCGGTGAACTCCGTCCGGGTACGGGCGCATGGCCATGGCCGTATTTGGTCATGAGCCGCATGACGGGCACTACATGGCGCAGTGCTATGGACGGC…	TCTCTGTAGCACAAGCCTAATTAAATCCCCCGGTAACCCGGGGGATTTTTGATGTCGTCGTGAT
hph2	Cassette	P(Tm7x rpsJ)-hph-T(Tm7x fusA)	TGATCGCCCACCTTGATAAAGACCAGGAAAATTGATATAATCACCTAGTTACTACTAATTTATCTCGAGAACTCGGTTGTTCGTACGGTAGAATGATTAGAGGTTACGAGATTGCACATAAGGAGGAGCTATGACGCAAGAATCGTTGTTGCTGCTGGACCGCATTGATAGCGATGACAGCTACGCCTCACTGCGCAATGACCAGGAGTTTTGGGAACCATTGGCTCGTCGCGCTCTCGAGGAGCTTGGCCTTCCGGTTCCACCGGTTCTTCGTGTCCCAGGCGAGAGCACGAACCCGGTTTTGGTCGGTGAACCGGACCCAGTCATCAAGCTCTTTGGCGAACACTGGTGCGGTCCGGAGTCGCTGGCTAGCGAATCGGAAGCTTACGCAGTTTTGGC…			TGATCGCCCACCTTGATAAAGACCAGGAAAATTGATATAATCACCTAGTTACTACTAATTTATCTCGAGAACTCGGTTGTTCGTACGGTAGAATGATTAGAGGTTACGAGATTGCACATAAGGAGGAGCT	ATGACGCAAGAATCGTTGTTGCTGCTGGACCGCATTGATAGCGATGACAGCTACGCCTCACTGCGCAATGACCAGGAGTTTTGGGAACCATTGGCTCGTCGCGCTCTCGAGGAGCTTGGCCTTCCGGTTCCACCGGTTCTTCGTGTCCCAGGCGAGAGCACGAACCCGGTTTTGGTCGGTGAACCGGACCCAGTCATCAAGCTCTTTGGCGAACACTGGTGCGGTCCGGAGTCGCTGGCTAGCGAATCGGAAGCTTACGCAGTTTTGGCAGATGCACCGGTTCCAGTGCCACGTCTTCTGGGTCGCGGTGAACTCCGTCCGGGTACGGGCGCATGGCCATGGCCGTATTTGGTCATGAGCCGCATGACGGGCACTACATGGCGCAGTGCTATGGACGGC…	TCTCTACTTCATAAAAAATCCCCGGAGCGAATCCGGGGATTTTTGTTTGGCTAA
sfGFP	Cassette	P(Tm7x tuf)-sfGFP-T(Tm7x tuf)	CAACCATCAGCTATTTACAACTGATTAGAAAACCGTTATAATTAAACTCATACGCCGTGAGGTCTTTTTAATGGACTGTACCCGCGTGAAAATAATAATTAAATAAGGAGAACTTCTACAAATGAGCAAAGGCGAAGAACTGTTTACGGGCGTCGTGCCGATTCTGGTTGAACTTGACGGCGACGTCAACGGCCACAAATTTAGCGTGCGCGGCGAGGGCGAAGGCGACGCGACGAACGGTAAATTGACGCTCAAATTCATCTGCACGACCGGCAAACTGCCGGTTCCGTGGCCGACGCTTGTAACAACCTTGACGTACGGTGTCCAGTGCTTTAGCCGCTACCCAGATCACATGAAGCGCCACGACTTCTTTAAAAGCGCAATGCCGGAGGGCTACGT…			CAACCATCAGCTATTTACAACTGATTAGAAAACCGTTATAATTAAACTCATACGCCGTGAGGTCTTTTTAATGGACTGTACCCGCGTGAAAATAATAATTAAATAAGGAGAACTTCTACAA	ATGAGCAAAGGCGAAGAACTGTTTACGGGCGTCGTGCCGATTCTGGTTGAACTTGACGGCGACGTCAACGGCCACAAATTTAGCGTGCGCGGCGAGGGCGAAGGCGACGCGACGAACGGTAAATTGACGCTCAAATTCATCTGCACGACCGGCAAACTGCCGGTTCCGTGGCCGACGCTTGTAACAACCTTGACGTACGGTGTCCAGTGCTTTAGCCGCTACCCAGATCACATGAAGCGCCACGACTTCTTTAAAAGCGCAATGCCGGAGGGCTACGTGCAAGAACGCACTATTAGTTTCAAGGATGACGGTACATACAAAACCCGCGCGGAGGTTAAGTTTGAAGGCGATACGCTCGTAAACCGTATCGAGCTGAAAGGTATTGACTTCAAGGAAGAT…	TCTCTGTAGCACAAGCCTAATTAAATCCCCCGGTAACCCGGGGGATTTTTGATGTCGTCGTGAT
mCherry2	Cassette	P(Tm7x tuf)-mCherry2-T(Tm7x tuf)	CAACCATCAGCTATTTACAACTGATTAGAAAACCGTTATAATTAAACTCATACGCCGTGAGGTCTTTTTAATGGACTGTACCCGCGTGAAAATAATAATTAAATAAGGAGAACTTCTACAAATGGTTAGCAAAGGCGAAGAAGACAACATGGCGATTATTAAAGAATTTATGCGCTTTAAAGTCCACATGGAAGGCAGCGTGAACGGCCATGAATTCGAGATCGAAGGCGAGGGCGAAGGCCGCCCGTACGAGGGCACGCAGACGGCGAAACTGAAGGTTACCAAAGGCGGTCCGTTGCCGTTTGCTTGGGACATTCTCAGCCCGCAGTTCATGTACGGCAGCAAGGCATACGTCAAACACCCGGCCGACATCCCGGACTACCTGAAGCTTAGCTTTCC…			CAACCATCAGCTATTTACAACTGATTAGAAAACCGTTATAATTAAACTCATACGCCGTGAGGTCTTTTTAATGGACTGTACCCGCGTGAAAATAATAATTAAATAAGGAGAACTTCTACAA	ATGGTTAGCAAAGGCGAAGAAGACAACATGGCGATTATTAAAGAATTTATGCGCTTTAAAGTCCACATGGAAGGCAGCGTGAACGGCCATGAATTCGAGATCGAAGGCGAGGGCGAAGGCCGCCCGTACGAGGGCACGCAGACGGCGAAACTGAAGGTTACCAAAGGCGGTCCGTTGCCGTTTGCTTGGGACATTCTCAGCCCGCAGTTCATGTACGGCAGCAAGGCATACGTCAAACACCCGGCCGACATCCCGGACTACCTGAAGCTTAGCTTTCCAGAAGGTTTCAATTGGGAGCGCGTGATGAACTTTGAAGATGGCGGTGTTGTAACGGTCACACAAGACAGTTCGTTGCAGGATGGCGAGTTCATTTACAAAGTGAAGCTCCGCGGTACCAAT…	TCTCTGTAGCACAAGCCTAATTAAATCCCCCGGTAACCCGGGGGATTTTTGATGTCGTCGTGAT
NLuc	Cassette	P(Tm7x tuf)-NLuc-T(Tm7x tuf)	CAACCATCAGCTATTTACAACTGATTAGAAAACCGTTATAATTAAACTCATACGCCGTGAGGTCTTTTTAATGGACTGTACCCGCGTGAAAATAATAATTAAATAAGGAGAACTTCTACAAATGGTCTTCACGTTGGAAGACTTTGTGGGCGACTGGCGCCAGACGGCAGGCTACAACCTGGACCAAGTTCTTGAACAGGGCGGCGTCAGCAGCTTGTTCCAAAACCTCGGCGTGAGCGTTACACCGATTCAGCGCATTGTACTGAGTGGCGAAAACGGCCTTAAAATCGATATTCACGTCATCATTCCGTACGAGGGTTTGTCAGGCGACCAAATGGGTCAGATCGAAAAAATTTTTAAGGTGGTTTACCCAGTAGATGACCATCACTTCAAAGTCAT…			CAACCATCAGCTATTTACAACTGATTAGAAAACCGTTATAATTAAACTCATACGCCGTGAGGTCTTTTTAATGGACTGTACCCGCGTGAAAATAATAATTAAATAAGGAGAACTTCTACAA	ATGGTCTTCACGTTGGAAGACTTTGTGGGCGACTGGCGCCAGACGGCAGGCTACAACCTGGACCAAGTTCTTGAACAGGGCGGCGTCAGCAGCTTGTTCCAAAACCTCGGCGTGAGCGTTACACCGATTCAGCGCATTGTACTGAGTGGCGAAAACGGCCTTAAAATCGATATTCACGTCATCATTCCGTACGAGGGTTTGTCAGGCGACCAAATGGGTCAGATCGAAAAAATTTTTAAGGTGGTTTACCCAGTAGATGACCATCACTTCAAAGTCATCCTCCATTATGGCACCCTGGTGATTGATGGTGTTACGCCGAATATGATCGACTACTTTGGCCGCCCATATGAGGGTATTGCCGTATTCGATGGCAAGAAAATCACTGTCACAGGTACCCTT…	TCTCTGTAGCACAAGCCTAATTAAATCCCCCGGTAACCCGGGGGATTTTTGATGTCGTCGTGAT
NS1::hph1	Fragment	hph1 targeting NS1 (with ~1000-bp arms)	ATACAACAACCGACCGACGCTATCATCCGAGTGGTGCGGGCGTGCGTGTGCGGCAGCGACCTGTGGTTTTACCGCGGCATCAGCGAAATGCCGAGCGGTAGTCAAGTCGGGCATGAAGGCATTGGCGTCGTCGATCAAGTCGGCGAAAACGTCAAAAATTTCAAACCAGGCGATTTCGTCATTATCCCGTTTGGGCTAAGCGACGGTACATGCGCGAATTGCCGCGCTGGGCGCCAGACTAACTGTCTGCATGGCGATTGGTATCACACCGGACAAAGCGAATATTCGTATGTACCGCTTGCCGATGGGTCACTGTATAAAATCCCCGACGGCAATTACTCCGACGAGCAGCTCGCCTCTATCCTCACCGTTAGCGACGTCATGGGAACCGGCTATCAT…		ATACAACAACCGACCGACGCTATCATCCGAGTGGTGCGGGCGTGCGTGTGCGGCAGCGACCTGTGGTTTTACCGCGGCATCAGCGAAATGCCGAGCGGTAGTCAAGTCGGGCATGAAGGCATTGGCGTCGTCGATCAAGTCGGCGAAAACGTCAAAAATTTCAAACCAGGCGATTTCGTCATTATCCCGTTTGGGCTAAGCGACGGTACATGCGCGAATTGCCGCGCTGGGCGCCAGACTAACTGTCTGCATGGCGATTGGTATCACACCGGACAAAGCGAATATTCGTATGTACCGCTTGCCGATGGGTCACTGTATAAAATCCCCGACGGCAATTACTCCGACGAGCAGCTCGCCTCTATCCTCACCGTTAGCGACGTCATGGGAACCGGCTATCAT…	CAACCATCAGCTATTTACAACTGATTAGAAAACCGTTATAATTAAACTCATACGCCGTGAGGTCTTTTTAATGGACTGTACCCGCGTGAAAATAATAATTAAATAAGGAGAACTTCTACAA	ATGACGCAAGAATCGTTGTTGCTGCTGGACCGCATTGATAGCGATGACAGCTACGCCTCACTGCGCAATGACCAGGAGTTTTGGGAACCATTGGCTCGTCGCGCTCTCGAGGAGCTTGGCCTTCCGGTTCCACCGGTTCTTCGTGTCCCAGGCGAGAGCACGAACCCGGTTTTGGTCGGTGAACCGGACCCAGTCATCAAGCTCTTTGGCGAACACTGGTGCGGTCCGGAGTCGCTGGCTAGCGAATCGGAAGCTTACGCAGTTTTGGCAGATGCACCGGTTCCAGTGCCACGTCTTCTGGGTCGCGGTGAACTCCGTCCGGGTACGGGCGCATGGCCATGGCCGTATTTGGTCATGAGCCGCATGACGGGCACTACATGGCGCAGTGCTATGGACGGC…	TCTCTGTAGCACAAGCCTAATTAAATCCCCCGGTAACCCGGGGGATTTTTGATGTCGTCGTGAT				CATATGGACTTTGGGCGGCGACGGTTTCATCACGACTTCTTTACTAAAGAATCTCGCAGTTTTGCAAACACGTCGGCCTCTTCAATTGACGCTAAATATTCCTGCCATTCATCGTCATCCAACTCTGCCAAACTCCTGCCTGGAAAAGTATCATAACCGTATACATACAATAGCTCCGTCCAGCCGTGCAAGTTATCGCCGCGCGGCTCATCGGTGATAAATCCGACCTCGTCCGCTGTTAGAATCGTGTCGCTTTCGCCGTCGAAATAACCGAGCCCAAACGAAAATACTGCCCGGCGATCGGTTTCACCTGCCATGAGCTTAATTAAACCTTTATAGCTAAAGCTGTCCAATAGCAATTTAACGAATGGACCCGGAAAACCGCCCAGCGCCGGAATG…
NS1::hph1_540	Fragment	hph1 with 545-bp and 540-bp arms targeting NS1	AAAATGCTGGGGGCTAAACGGATTATTTTAATGAGCCGGCACGACGATCGCCAAGCCCTGGGCCGCGAATTTGGCGCCACCGACGTTATACCTGAGCGCGGCGAAGCTGGAGAAGCCAGCGTAAAGGACCTAACCGATGAAGGTGTCGGCGTTGATGCAGTATTAGAATGTGTTGGTAGCGATGCTTCAATGCAGACAGCTATCAATATTGCCCGTCCTGGCGCTACGGTCGGGACTGTCGGAATACCGCACAACGTAACAATCCCGTTTGAGAAAATTTTCTTTGGTACAGTTGGCATCCATGGCGGTCCGGCCCCGACACGAGCATATGCGCCATTACTGCTTGATGCTGTACTCAAAGGCGATATCAATCCTGGGCGAGTTTTCACTTACGCGACC…		AAAATGCTGGGGGCTAAACGGATTATTTTAATGAGCCGGCACGACGATCGCCAAGCCCTGGGCCGCGAATTTGGCGCCACCGACGTTATACCTGAGCGCGGCGAAGCTGGAGAAGCCAGCGTAAAGGACCTAACCGATGAAGGTGTCGGCGTTGATGCAGTATTAGAATGTGTTGGTAGCGATGCTTCAATGCAGACAGCTATCAATATTGCCCGTCCTGGCGCTACGGTCGGGACTGTCGGAATACCGCACAACGTAACAATCCCGTTTGAGAAAATTTTCTTTGGTACAGTTGGCATCCATGGCGGTCCGGCCCCGACACGAGCATATGCGCCATTACTGCTTGATGCTGTACTCAAAGGCGATATCAATCCTGGGCGAGTTTTCACTTACGCGACC…	CAACCATCAGCTATTTACAACTGATTAGAAAACCGTTATAATTAAACTCATACGCCGTGAGGTCTTTTTAATGGACTGTACCCGCGTGAAAATAATAATTAAATAAGGAGAACTTCTACAA	ATGACGCAAGAATCGTTGTTGCTGCTGGACCGCATTGATAGCGATGACAGCTACGCCTCACTGCGCAATGACCAGGAGTTTTGGGAACCATTGGCTCGTCGCGCTCTCGAGGAGCTTGGCCTTCCGGTTCCACCGGTTCTTCGTGTCCCAGGCGAGAGCACGAACCCGGTTTTGGTCGGTGAACCGGACCCAGTCATCAAGCTCTTTGGCGAACACTGGTGCGGTCCGGAGTCGCTGGCTAGCGAATCGGAAGCTTACGCAGTTTTGGCAGATGCACCGGTTCCAGTGCCACGTCTTCTGGGTCGCGGTGAACTCCGTCCGGGTACGGGCGCATGGCCATGGCCGTATTTGGTCATGAGCCGCATGACGGGCACTACATGGCGCAGTGCTATGGACGGC…	TCTCTGTAGCACAAGCCTAATTAAATCCCCCGGTAACCCGGGGGATTTTTGATGTCGTCGTGAT				CATATGGACTTTGGGCGGCGACGGTTTCATCACGACTTCTTTACTAAAGAATCTCGCAGTTTTGCAAACACGTCGGCCTCTTCAATTGACGCTAAATATTCCTGCCATTCATCGTCATCCAACTCTGCCAAACTCCTGCCTGGAAAAGTATCATAACCGTATACATACAATAGCTCCGTCCAGCCGTGCAAGTTATCGCCGCGCGGCTCATCGGTGATAAATCCGACCTCGTCCGCTGTTAGAATCGTGTCGCTTTCGCCGTCGAAATAACCGAGCCCAAACGAAAATACTGCCCGGCGATCGGTTTCACCTGCCATGAGCTTAATTAAACCTTTATAGCTAAAGCTGTCCAATAGCAATTTAACGAATGGACCCGGAAAACCGCCCAGCGCCGGAATG…
NS1::hph1_221	Fragment	hph1 with 221-bp and 238-bp arms targeting NS1	GCATATGCGCCATTACTGCTTGATGCTGTACTCAAAGGCGATATCAATCCTGGGCGAGTTTTCACTTACGCGACCACGCTTGATAATATCAACGAAGCCTACCAAAAAAATGGATCAGCGCCAAGCAATTAAATCGCTGCTAAAAATTAGCGAAGTTTAGATTAGTTTTTAGTTTTATTTAAGACGCAAAGCGATTTACTGCCAGACTTTTCGAGTACCGCCAACCATCAGCTATTTACAACTGATTAGAAAACCGTTATAATTAAACTCATACGCCGTGAGGTCTTTTTAATGGACTGTACCCGCGTGAAAATAATAATTAAATAAGGAGAACTTCTACAAATGACGCAAGAATCGTTGTTGCTGCTGGACCGCATTGATAGCGATGACAGCTACGCC…		GCATATGCGCCATTACTGCTTGATGCTGTACTCAAAGGCGATATCAATCCTGGGCGAGTTTTCACTTACGCGACCACGCTTGATAATATCAACGAAGCCTACCAAAAAAATGGATCAGCGCCAAGCAATTAAATCGCTGCTAAAAATTAGCGAAGTTTAGATTAGTTTTTAGTTTTATTTAAGACGCAAAGCGATTTACTGCCAGACTTTTCGAGTACCGC	CAACCATCAGCTATTTACAACTGATTAGAAAACCGTTATAATTAAACTCATACGCCGTGAGGTCTTTTTAATGGACTGTACCCGCGTGAAAATAATAATTAAATAAGGAGAACTTCTACAA	ATGACGCAAGAATCGTTGTTGCTGCTGGACCGCATTGATAGCGATGACAGCTACGCCTCACTGCGCAATGACCAGGAGTTTTGGGAACCATTGGCTCGTCGCGCTCTCGAGGAGCTTGGCCTTCCGGTTCCACCGGTTCTTCGTGTCCCAGGCGAGAGCACGAACCCGGTTTTGGTCGGTGAACCGGACCCAGTCATCAAGCTCTTTGGCGAACACTGGTGCGGTCCGGAGTCGCTGGCTAGCGAATCGGAAGCTTACGCAGTTTTGGCAGATGCACCGGTTCCAGTGCCACGTCTTCTGGGTCGCGGTGAACTCCGTCCGGGTACGGGCGCATGGCCATGGCCGTATTTGGTCATGAGCCGCATGACGGGCACTACATGGCGCAGTGCTATGGACGGC…	TCTCTGTAGCACAAGCCTAATTAAATCCCCCGGTAACCCGGGGGATTTTTGATGTCGTCGTGAT				CATATGGACTTTGGGCGGCGACGGTTTCATCACGACTTCTTTACTAAAGAATCTCGCAGTTTTGCAAACACGTCGGCCTCTTCAATTGACGCTAAATATTCCTGCCATTCATCGTCATCCAACTCTGCCAAACTCCTGCCTGGAAAAGTATCATAACCGTATACATACAATAGCTCCGTCCAGCCGTGCAAGTTATCGCCGCGCGGCTCATCGGTGATAAATCCGACCTCGTCCGCTG
NS1::hph1_103	Fragment	hph1 with 103-bp and 120-bp arms targeting NS1	CGCCAAGCAATTAAATCGCTGCTAAAAATTAGCGAAGTTTAGATTAGTTTTTAGTTTTATTTAAGACGCAAAGCGATTTACTGCCAGACTTTTCGAGTACCGCCAACCATCAGCTATTTACAACTGATTAGAAAACCGTTATAATTAAACTCATACGCCGTGAGGTCTTTTTAATGGACTGTACCCGCGTGAAAATAATAATTAAATAAGGAGAACTTCTACAAATGACGCAAGAATCGTTGTTGCTGCTGGACCGCATTGATAGCGATGACAGCTACGCCTCACTGCGCAATGACCAGGAGTTTTGGGAACCATTGGCTCGTCGCGCTCTCGAGGAGCTTGGCCTTCCGGTTCCACCGGTTCTTCGTGTCCCAGGCGAGAGCACGAACCCGGTTTTGG…		CGCCAAGCAATTAAATCGCTGCTAAAAATTAGCGAAGTTTAGATTAGTTTTTAGTTTTATTTAAGACGCAAAGCGATTTACTGCCAGACTTTTCGAGTACCGC	CAACCATCAGCTATTTACAACTGATTAGAAAACCGTTATAATTAAACTCATACGCCGTGAGGTCTTTTTAATGGACTGTACCCGCGTGAAAATAATAATTAAATAAGGAGAACTTCTACAA	ATGACGCAAGAATCGTTGTTGCTGCTGGACCGCATTGATAGCGATGACAGCTACGCCTCACTGCGCAATGACCAGGAGTTTTGGGAACCATTGGCTCGTCGCGCTCTCGAGGAGCTTGGCCTTCCGGTTCCACCGGTTCTTCGTGTCCCAGGCGAGAGCACGAACCCGGTTTTGGTCGGTGAACCGGACCCAGTCATCAAGCTCTTTGGCGAACACTGGTGCGGTCCGGAGTCGCTGGCTAGCGAATCGGAAGCTTACGCAGTTTTGGCAGATGCACCGGTTCCAGTGCCACGTCTTCTGGGTCGCGGTGAACTCCGTCCGGGTACGGGCGCATGGCCATGGCCGTATTTGGTCATGAGCCGCATGACGGGCACTACATGGCGCAGTGCTATGGACGGC…	TCTCTGTAGCACAAGCCTAATTAAATCCCCCGGTAACCCGGGGGATTTTTGATGTCGTCGTGAT				CATATGGACTTTGGGCGGCGACGGTTTCATCACGACTTCTTTACTAAAGAATCTCGCAGTTTTGCAAACACGTCGGCCTCTTCAATTGACGCTAAATATTCCTGCCATTCATCGTCATCC
NS1::hph1_45	Fragment	hph1 with 58-bp and 45-bp arms targeting NS1	AGTTTTTAGTTTTATTTAAGACGCAAAGCGATTTACTGCCAGACTTTTCGAGTACCGCCAACCATCAGCTATTTACAACTGATTAGAAAACCGTTATAATTAAACTCATACGCCGTGAGGTCTTTTTAATGGACTGTACCCGCGTGAAAATAATAATTAAATAAGGAGAACTTCTACAAATGACGCAAGAATCGTTGTTGCTGCTGGACCGCATTGATAGCGATGACAGCTACGCCTCACTGCGCAATGACCAGGAGTTTTGGGAACCATTGGCTCGTCGCGCTCTCGAGGAGCTTGGCCTTCCGGTTCCACCGGTTCTTCGTGTCCCAGGCGAGAGCACGAACCCGGTTTTGGTCGGTGAACCGGACCCAGTCATCAAGCTCTTTGGCGAACACTGGT…		AGTTTTTAGTTTTATTTAAGACGCAAAGCGATTTACTGCCAGACTTTTCGAGTACCGC	CAACCATCAGCTATTTACAACTGATTAGAAAACCGTTATAATTAAACTCATACGCCGTGAGGTCTTTTTAATGGACTGTACCCGCGTGAAAATAATAATTAAATAAGGAGAACTTCTACAA	ATGACGCAAGAATCGTTGTTGCTGCTGGACCGCATTGATAGCGATGACAGCTACGCCTCACTGCGCAATGACCAGGAGTTTTGGGAACCATTGGCTCGTCGCGCTCTCGAGGAGCTTGGCCTTCCGGTTCCACCGGTTCTTCGTGTCCCAGGCGAGAGCACGAACCCGGTTTTGGTCGGTGAACCGGACCCAGTCATCAAGCTCTTTGGCGAACACTGGTGCGGTCCGGAGTCGCTGGCTAGCGAATCGGAAGCTTACGCAGTTTTGGCAGATGCACCGGTTCCAGTGCCACGTCTTCTGGGTCGCGGTGAACTCCGTCCGGGTACGGGCGCATGGCCATGGCCGTATTTGGTCATGAGCCGCATGACGGGCACTACATGGCGCAGTGCTATGGACGGC…	TCTCTGTAGCACAAGCCTAATTAAATCCCCCGGTAACCCGGGGGATTTTTGATGTCGTCGTGAT				CATATGGACTTTGGGCGGCGACGGTTTCATCACGACTTCTTTACT
NS1::sfGFP-hph2	Fragment	sfGFP+hph2 targeting NS1	AAAATGCTGGGGGCTAAACGGATTATTTTAATGAGCCGGCACGACGATCGCCAAGCCCTGGGCCGCGAATTTGGCGCCACCGACGTTATACCTGAGCGCGGCGAAGCTGGAGAAGCCAGCGTAAAGGACCTAACCGATGAAGGTGTCGGCGTTGATGCAGTATTAGAATGTGTTGGTAGCGATGCTTCAATGCAGACAGCTATCAATATTGCCCGTCCTGGCGCTACGGTCGGGACTGTCGGAATACCGCACAACGTAACAATCCCGTTTGAGAAAATTTTCTTTGGTACAGTTGGCATCCATGGCGGTCCGGCCCCGACACGAGCATATGCGCCATTACTGCTTGATGCTGTACTCAAAGGCGATATCAATCCTGGGCGAGTTTTCACTTACGCGACC…		AAAATGCTGGGGGCTAAACGGATTATTTTAATGAGCCGGCACGACGATCGCCAAGCCCTGGGCCGCGAATTTGGCGCCACCGACGTTATACCTGAGCGCGGCGAAGCTGGAGAAGCCAGCGTAAAGGACCTAACCGATGAAGGTGTCGGCGTTGATGCAGTATTAGAATGTGTTGGTAGCGATGCTTCAATGCAGACAGCTATCAATATTGCCCGTCCTGGCGCTACGGTCGGGACTGTCGGAATACCGCACAACGTAACAATCCCGTTTGAGAAAATTTTCTTTGGTACAGTTGGCATCCATGGCGGTCCGGCCCCGACACGAGCATATGCGCCATTACTGCTTGATGCTGTACTCAAAGGCGATATCAATCCTGGGCGAGTTTTCACTTACGCGACC…	CAACCATCAGCTATTTACAACTGATTAGAAAACCGTTATAATTAAACTCATACGCCGTGAGGTCTTTTTAATGGACTGTACCCGCGTGAAAATAATAATTAAATAAGGAGAACTTCTACAA	ATGAGCAAAGGCGAAGAACTGTTTACGGGCGTCGTGCCGATTCTGGTTGAACTTGACGGCGACGTCAACGGCCACAAATTTAGCGTGCGCGGCGAGGGCGAAGGCGACGCGACGAACGGTAAATTGACGCTCAAATTCATCTGCACGACCGGCAAACTGCCGGTTCCGTGGCCGACGCTTGTAACAACCTTGACGTACGGTGTCCAGTGCTTTAGCCGCTACCCAGATCACATGAAGCGCCACGACTTCTTTAAAAGCGCAATGCCGGAGGGCTACGTGCAAGAACGCACTATTAGTTTCAAGGATGACGGTACATACAAAACCCGCGCGGAGGTTAAGTTTGAAGGCGATACGCTCGTAAACCGTATCGAGCTGAAAGGTATTGACTTCAAGGAAGAT…	TCTCTGTAGCACAAGCCTAATTAAATCCCCCGGTAACCCGGGGGATTTTTGATGTCGTCGTGAT	TGATCGCCCACCTTGATAAAGACCAGGAAAATTGATATAATCACCTAGTTACTACTAATTTATCTCGAGAACTCGGTTGTTCGTACGGTAGAATGATTAGAGGTTACGAGATTGCACATAAGGAGGAGCT	ATGACGCAAGAATCGTTGTTGCTGCTGGACCGCATTGATAGCGATGACAGCTACGCCTCACTGCGCAATGACCAGGAGTTTTGGGAACCATTGGCTCGTCGCGCTCTCGAGGAGCTTGGCCTTCCGGTTCCACCGGTTCTTCGTGTCCCAGGCGAGAGCACGAACCCGGTTTTGGTCGGTGAACCGGACCCAGTCATCAAGCTCTTTGGCGAACACTGGTGCGGTCCGGAGTCGCTGGCTAGCGAATCGGAAGCTTACGCAGTTTTGGCAGATGCACCGGTTCCAGTGCCACGTCTTCTGGGTCGCGGTGAACTCCGTCCGGGTACGGGCGCATGGCCATGGCCGTATTTGGTCATGAGCCGCATGACGGGCACTACATGGCGCAGTGCTATGGACGGC…	TCTCTACTTCATAAAAAATCCCCGGAGCGAATCCGGGGATTTTTGTTTGGCTAA	CATATGGACTTTGGGCGGCGACGGTTTCATCACGACTTCTTTACTAAAGAATCTCGCAGTTTTGCAAACACGTCGGCCTCTTCAATTGACGCTAAATATTCCTGCCATTCATCGTCATCCAACTCTGCCAAACTCCTGCCTGGAAAAGTATCATAACCGTATACATACAATAGCTCCGTCCAGCCGTGCAAGTTATCGCCGCGCGGCTCATCGGTGATAAATCCGACCTCGTCCGCTGTTAGAATCGTGTCGCTTTCGCCGTCGAAATAACCGAGCCCAAACGAAAATACTGCCCGGCGATCGGTTTCACCTGCCATGAGCTTAATTAAACCTTTATAGCTAAAGCTGTCCAATAGCAATTTAACGAATGGACCCGGAAAACCGCCCAGCGCCGGAATG…
NS1::mCherry2-hph2	Fragment	mCherry2+hph2 targeting NS1	AAAATGCTGGGGGCTAAACGGATTATTTTAATGAGCCGGCACGACGATCGCCAAGCCCTGGGCCGCGAATTTGGCGCCACCGACGTTATACCTGAGCGCGGCGAAGCTGGAGAAGCCAGCGTAAAGGACCTAACCGATGAAGGTGTCGGCGTTGATGCAGTATTAGAATGTGTTGGTAGCGATGCTTCAATGCAGACAGCTATCAATATTGCCCGTCCTGGCGCTACGGTCGGGACTGTCGGAATACCGCACAACGTAACAATCCCGTTTGAGAAAATTTTCTTTGGTACAGTTGGCATCCATGGCGGTCCGGCCCCGACACGAGCATATGCGCCATTACTGCTTGATGCTGTACTCAAAGGCGATATCAATCCTGGGCGAGTTTTCACTTACGCGACC…		AAAATGCTGGGGGCTAAACGGATTATTTTAATGAGCCGGCACGACGATCGCCAAGCCCTGGGCCGCGAATTTGGCGCCACCGACGTTATACCTGAGCGCGGCGAAGCTGGAGAAGCCAGCGTAAAGGACCTAACCGATGAAGGTGTCGGCGTTGATGCAGTATTAGAATGTGTTGGTAGCGATGCTTCAATGCAGACAGCTATCAATATTGCCCGTCCTGGCGCTACGGTCGGGACTGTCGGAATACCGCACAACGTAACAATCCCGTTTGAGAAAATTTTCTTTGGTACAGTTGGCATCCATGGCGGTCCGGCCCCGACACGAGCATATGCGCCATTACTGCTTGATGCTGTACTCAAAGGCGATATCAATCCTGGGCGAGTTTTCACTTACGCGACC…	CAACCATCAGCTATTTACAACTGATTAGAAAACCGTTATAATTAAACTCATACGCCGTGAGGTCTTTTTAATGGACTGTACCCGCGTGAAAATAATAATTAAATAAGGAGAACTTCTACAA	ATGGTTAGCAAAGGCGAAGAAGACAACATGGCGATTATTAAAGAATTTATGCGCTTTAAAGTCCACATGGAAGGCAGCGTGAACGGCCATGAATTCGAGATCGAAGGCGAGGGCGAAGGCCGCCCGTACGAGGGCACGCAGACGGCGAAACTGAAGGTTACCAAAGGCGGTCCGTTGCCGTTTGCTTGGGACATTCTCAGCCCGCAGTTCATGTACGGCAGCAAGGCATACGTCAAACACCCGGCCGACATCCCGGACTACCTGAAGCTTAGCTTTCCAGAAGGTTTCAATTGGGAGCGCGTGATGAACTTTGAAGATGGCGGTGTTGTAACGGTCACACAAGACAGTTCGTTGCAGGATGGCGAGTTCATTTACAAAGTGAAGCTCCGCGGTACCAAT…	TCTCTGTAGCACAAGCCTAATTAAATCCCCCGGTAACCCGGGGGATTTTTGATGTCGTCGTGAT	TGATCGCCCACCTTGATAAAGACCAGGAAAATTGATATAATCACCTAGTTACTACTAATTTATCTCGAGAACTCGGTTGTTCGTACGGTAGAATGATTAGAGGTTACGAGATTGCACATAAGGAGGAGCT	ATGACGCAAGAATCGTTGTTGCTGCTGGACCGCATTGATAGCGATGACAGCTACGCCTCACTGCGCAATGACCAGGAGTTTTGGGAACCATTGGCTCGTCGCGCTCTCGAGGAGCTTGGCCTTCCGGTTCCACCGGTTCTTCGTGTCCCAGGCGAGAGCACGAACCCGGTTTTGGTCGGTGAACCGGACCCAGTCATCAAGCTCTTTGGCGAACACTGGTGCGGTCCGGAGTCGCTGGCTAGCGAATCGGAAGCTTACGCAGTTTTGGCAGATGCACCGGTTCCAGTGCCACGTCTTCTGGGTCGCGGTGAACTCCGTCCGGGTACGGGCGCATGGCCATGGCCGTATTTGGTCATGAGCCGCATGACGGGCACTACATGGCGCAGTGCTATGGACGGC…	TCTCTACTTCATAAAAAATCCCCGGAGCGAATCCGGGGATTTTTGTTTGGCTAA	CATATGGACTTTGGGCGGCGACGGTTTCATCACGACTTCTTTACTAAAGAATCTCGCAGTTTTGCAAACACGTCGGCCTCTTCAATTGACGCTAAATATTCCTGCCATTCATCGTCATCCAACTCTGCCAAACTCCTGCCTGGAAAAGTATCATAACCGTATACATACAATAGCTCCGTCCAGCCGTGCAAGTTATCGCCGCGCGGCTCATCGGTGATAAATCCGACCTCGTCCGCTGTTAGAATCGTGTCGCTTTCGCCGTCGAAATAACCGAGCCCAAACGAAAATACTGCCCGGCGATCGGTTTCACCTGCCATGAGCTTAATTAAACCTTTATAGCTAAAGCTGTCCAATAGCAATTTAACGAATGGACCCGGAAAACCGCCCAGCGCCGGAATG…
NS1::NLuc-hph2	Fragment	NLuc+hph2 targeting NS1	AAAATGCTGGGGGCTAAACGGATTATTTTAATGAGCCGGCACGACGATCGCCAAGCCCTGGGCCGCGAATTTGGCGCCACCGACGTTATACCTGAGCGCGGCGAAGCTGGAGAAGCCAGCGTAAAGGACCTAACCGATGAAGGTGTCGGCGTTGATGCAGTATTAGAATGTGTTGGTAGCGATGCTTCAATGCAGACAGCTATCAATATTGCCCGTCCTGGCGCTACGGTCGGGACTGTCGGAATACCGCACAACGTAACAATCCCGTTTGAGAAAATTTTCTTTGGTACAGTTGGCATCCATGGCGGTCCGGCCCCGACACGAGCATATGCGCCATTACTGCTTGATGCTGTACTCAAAGGCGATATCAATCCTGGGCGAGTTTTCACTTACGCGACC…		AAAATGCTGGGGGCTAAACGGATTATTTTAATGAGCCGGCACGACGATCGCCAAGCCCTGGGCCGCGAATTTGGCGCCACCGACGTTATACCTGAGCGCGGCGAAGCTGGAGAAGCCAGCGTAAAGGACCTAACCGATGAAGGTGTCGGCGTTGATGCAGTATTAGAATGTGTTGGTAGCGATGCTTCAATGCAGACAGCTATCAATATTGCCCGTCCTGGCGCTACGGTCGGGACTGTCGGAATACCGCACAACGTAACAATCCCGTTTGAGAAAATTTTCTTTGGTACAGTTGGCATCCATGGCGGTCCGGCCCCGACACGAGCATATGCGCCATTACTGCTTGATGCTGTACTCAAAGGCGATATCAATCCTGGGCGAGTTTTCACTTACGCGACC…	CAACCATCAGCTATTTACAACTGATTAGAAAACCGTTATAATTAAACTCATACGCCGTGAGGTCTTTTTAATGGACTGTACCCGCGTGAAAATAATAATTAAATAAGGAGAACTTCTACAA	ATGGTCTTCACGTTGGAAGACTTTGTGGGCGACTGGCGCCAGACGGCAGGCTACAACCTGGACCAAGTTCTTGAACAGGGCGGCGTCAGCAGCTTGTTCCAAAACCTCGGCGTGAGCGTTACACCGATTCAGCGCATTGTACTGAGTGGCGAAAACGGCCTTAAAATCGATATTCACGTCATCATTCCGTACGAGGGTTTGTCAGGCGACCAAATGGGTCAGATCGAAAAAATTTTTAAGGTGGTTTACCCAGTAGATGACCATCACTTCAAAGTCATCCTCCATTATGGCACCCTGGTGATTGATGGTGTTACGCCGAATATGATCGACTACTTTGGCCGCCCATATGAGGGTATTGCCGTATTCGATGGCAAGAAAATCACTGTCACAGGTACCCTT…	TCTCTGTAGCACAAGCCTAATTAAATCCCCCGGTAACCCGGGGGATTTTTGATGTCGTCGTGAT	TGATCGCCCACCTTGATAAAGACCAGGAAAATTGATATAATCACCTAGTTACTACTAATTTATCTCGAGAACTCGGTTGTTCGTACGGTAGAATGATTAGAGGTTACGAGATTGCACATAAGGAGGAGCT	ATGACGCAAGAATCGTTGTTGCTGCTGGACCGCATTGATAGCGATGACAGCTACGCCTCACTGCGCAATGACCAGGAGTTTTGGGAACCATTGGCTCGTCGCGCTCTCGAGGAGCTTGGCCTTCCGGTTCCACCGGTTCTTCGTGTCCCAGGCGAGAGCACGAACCCGGTTTTGGTCGGTGAACCGGACCCAGTCATCAAGCTCTTTGGCGAACACTGGTGCGGTCCGGAGTCGCTGGCTAGCGAATCGGAAGCTTACGCAGTTTTGGCAGATGCACCGGTTCCAGTGCCACGTCTTCTGGGTCGCGGTGAACTCCGTCCGGGTACGGGCGCATGGCCATGGCCGTATTTGGTCATGAGCCGCATGACGGGCACTACATGGCGCAGTGCTATGGACGGC…	TCTCTACTTCATAAAAAATCCCCGGAGCGAATCCGGGGATTTTTGTTTGGCTAA	CATATGGACTTTGGGCGGCGACGGTTTCATCACGACTTCTTTACTAAAGAATCTCGCAGTTTTGCAAACACGTCGGCCTCTTCAATTGACGCTAAATATTCCTGCCATTCATCGTCATCCAACTCTGCCAAACTCCTGCCTGGAAAAGTATCATAACCGTATACATACAATAGCTCCGTCCAGCCGTGCAAGTTATCGCCGCGCGGCTCATCGGTGATAAATCCGACCTCGTCCGCTGTTAGAATCGTGTCGCTTTCGCCGTCGAAATAACCGAGCCCAAACGAAAATACTGCCCGGCGATCGGTTTCACCTGCCATGAGCTTAATTAAACCTTTATAGCTAAAGCTGTCCAATAGCAATTTAACGAATGGACCCGGAAAACCGCCCAGCGCCGGAATG…
NS1::sfGFP	Fragment	sfGFP targeting NS1 (no selectable marker)	AAAATGCTGGGGGCTAAACGGATTATTTTAATGAGCCGGCACGACGATCGCCAAGCCCTGGGCCGCGAATTTGGCGCCACCGACGTTATACCTGAGCGCGGCGAAGCTGGAGAAGCCAGCGTAAAGGACCTAACCGATGAAGGTGTCGGCGTTGATGCAGTATTAGAATGTGTTGGTAGCGATGCTTCAATGCAGACAGCTATCAATATTGCCCGTCCTGGCGCTACGGTCGGGACTGTCGGAATACCGCACAACGTAACAATCCCGTTTGAGAAAATTTTCTTTGGTACAGTTGGCATCCATGGCGGTCCGGCCCCGACACGAGCATATGCGCCATTACTGCTTGATGCTGTACTCAAAGGCGATATCAATCCTGGGCGAGTTTTCACTTACGCGACC…		AAAATGCTGGGGGCTAAACGGATTATTTTAATGAGCCGGCACGACGATCGCCAAGCCCTGGGCCGCGAATTTGGCGCCACCGACGTTATACCTGAGCGCGGCGAAGCTGGAGAAGCCAGCGTAAAGGACCTAACCGATGAAGGTGTCGGCGTTGATGCAGTATTAGAATGTGTTGGTAGCGATGCTTCAATGCAGACAGCTATCAATATTGCCCGTCCTGGCGCTACGGTCGGGACTGTCGGAATACCGCACAACGTAACAATCCCGTTTGAGAAAATTTTCTTTGGTACAGTTGGCATCCATGGCGGTCCGGCCCCGACACGAGCATATGCGCCATTACTGCTTGATGCTGTACTCAAAGGCGATATCAATCCTGGGCGAGTTTTCACTTACGCGACC…	CAACCATCAGCTATTTACAACTGATTAGAAAACCGTTATAATTAAACTCATACGCCGTGAGGTCTTTTTAATGGACTGTACCCGCGTGAAAATAATAATTAAATAAGGAGAACTTCTACAA	ATGAGCAAAGGCGAAGAACTGTTTACGGGCGTCGTGCCGATTCTGGTTGAACTTGACGGCGACGTCAACGGCCACAAATTTAGCGTGCGCGGCGAGGGCGAAGGCGACGCGACGAACGGTAAATTGACGCTCAAATTCATCTGCACGACCGGCAAACTGCCGGTTCCGTGGCCGACGCTTGTAACAACCTTGACGTACGGTGTCCAGTGCTTTAGCCGCTACCCAGATCACATGAAGCGCCACGACTTCTTTAAAAGCGCAATGCCGGAGGGCTACGTGCAAGAACGCACTATTAGTTTCAAGGATGACGGTACATACAAAACCCGCGCGGAGGTTAAGTTTGAAGGCGATACGCTCGTAAACCGTATCGAGCTGAAAGGTATTGACTTCAAGGAAGAT…	TCTCTGTAGCACAAGCCTAATTAAATCCCCCGGTAACCCGGGGGATTTTTGATGTCGTCGTGAT				CATATGGACTTTGGGCGGCGACGGTTTCATCACGACTTCTTTACTAAAGAATCTCGCAGTTTTGCAAACACGTCGGCCTCTTCAATTGACGCTAAATATTCCTGCCATTCATCGTCATCCAACTCTGCCAAACTCCTGCCTGGAAAAGTATCATAACCGTATACATACAATAGCTCCGTCCAGCCGTGCAAGTTATCGCCGCGCGGCTCATCGGTGATAAATCCGACCTCGTCCGCTGTTAGAATCGTGTCGCTTTCGCCGTCGAAATAACCGAGCCCAAACGAAAATACTGCCCGGCGATCGGTTTCACCTGCCATGAGCTTAATTAAACCTTTATAGCTAAAGCTGTCCAATAGCAATTTAACGAATGGACCCGGAAAACCGCCCAGCGCCGGAATG…
ΔcomEC::hph2	Fragment	hph1 targeting comEC for allelic replacement	TTATTTGGAACGACGAAGAAAAACGCTACGAACCGGATAAATTCTCTGATAGCTTTGAACATACAGGCGAGGAGCGTTGCGCATGCTGCGGAAAAGAATGGACGGGAATTTATGAAACGACGCAGCAATCTTTTAATGCCAATACACCAACTTGGTCTTGTGATGATTGATTTGCCTGAAGCATGGCATTGCCCATGCTAAAATAGCAACATGACCTATCTCATCATTCTTGGAATCTACCTCGCGATTTTATTTGCGGTGGCATGGTTGAGTCGGCGAAATTTAGGTGTGCCGACATTAGCGCTCGCGGCAGGCGCGTTGCTTGCGGATGCGTGGGCGAGCAGTTTGGCGCCGGTCGTGGCGCAAGCGGGGCTCGTTTTGACGAAACCGCCGCTGACA…		TTATTTGGAACGACGAAGAAAAACGCTACGAACCGGATAAATTCTCTGATAGCTTTGAACATACAGGCGAGGAGCGTTGCGCATGCTGCGGAAAAGAATGGACGGGAATTTATGAAACGACGCAGCAATCTTTTAATGCCAATACACCAACTTGGTCTTGTGATGATTGATTTGCCTGAAGCATGGCATTGCCCATGCTAAAATAGCAACATGACCTATCTCATCATTCTTGGAATCTACCTCGCGATTTTATTTGCGGTGGCATGGTTGAGTCGGCGAAATTTAGGTGTGCCGACATTAGCGCTCGCGGCAGGCGCGTTGCTTGCGGATGCGTGGGCGAGCAGTTTGGCGCCGGTCGTGGCGCAAGCGGGGCTCGTTTTGACGAAACCGCCGCTGACA…	TGATCGCCCACCTTGATAAAGACCAGGAAAATTGATATAATCACCTAGTTACTACTAATTTATCTCGAGAACTCGGTTGTTCGTACGGTAGAATGATTAGAGGTTACGAGATTGCACATAAGGAGGAGCT	ATGACGCAAGAATCGTTGTTGCTGCTGGACCGCATTGATAGCGATGACAGCTACGCCTCACTGCGCAATGACCAGGAGTTTTGGGAACCATTGGCTCGTCGCGCTCTCGAGGAGCTTGGCCTTCCGGTTCCACCGGTTCTTCGTGTCCCAGGCGAGAGCACGAACCCGGTTTTGGTCGGTGAACCGGACCCAGTCATCAAGCTCTTTGGCGAACACTGGTGCGGTCCGGAGTCGCTGGCTAGCGAATCGGAAGCTTACGCAGTTTTGGCAGATGCACCGGTTCCAGTGCCACGTCTTCTGGGTCGCGGTGAACTCCGTCCGGGTACGGGCGCATGGCCATGGCCGTATTTGGTCATGAGCCGCATGACGGGCACTACATGGCGCAGTGCTATGGACGGC…					TGGGGTATATGAAACGCGCGAGCGGCTACAGATTGCGCGACGCGTCGGTAGTAGAATAGCGCGCTGCTATCTGTTATAATCGTAATAAATTGTGATGTAATTAAAACAAAGGAGTCGGTATGTCAGGACACAGCAAATGGGCGACGACGCATCGCCAGAAAGCGATTGTTGATGCTAAGCGCGGCGCTATTTTCACGAAAATCGGTAACCAGATCGCGATTGCGGCGCGCGGCGGTACCGATCCGGCGACGAACTCAGCGCTAGCAATGGCGATCGAAAAAGCAAAAGCTGCTAATATGCCAAATGCCAACATCCAGCGTGCGATTGACCGCGTGAACGATAAAAATGCGGCAGCGCTTGAAGAAGTGACGTATGAGGCGTACGGTCCAGGCGGCGTCG…
Δ0601::hph2	Fragment	hph1 targeting SEML1_0601 for allelic replacement	GGTAAAGAGGAGAGTTTGCCGGGCGAATTGTCGGGCGGGCAAGCGCAACGGGCGGCGATTGCGCGGGCGATGGTGATTGAGCCGAAAGTATTGTTTGCTGATGAGCCAACTGGTTCGCTTGATTCGCTCAATTCCGAGAAGGTGATGGAGTTGTTTATCAAAACCGCGAAAGATAATGGCACGACGGTCATTATGGTGACGCATGAGCCGACGATTGCCGCCTATGCCGATCGCGAGATTATTGTTCGCGACGGGCAAATTGCTGGAGGGCGAAAATGAGTATCAGTTGGCTGTTGTTCAAAAAATCTGGCCGCCAATCAATTGGGCGTCTCAGCTGATCGCCCACCTTGATAAAGACCAGGAAAATTGATATAATCACCTAGTTACTACTAATTTATC…		GGTAAAGAGGAGAGTTTGCCGGGCGAATTGTCGGGCGGGCAAGCGCAACGGGCGGCGATTGCGCGGGCGATGGTGATTGAGCCGAAAGTATTGTTTGCTGATGAGCCAACTGGTTCGCTTGATTCGCTCAATTCCGAGAAGGTGATGGAGTTGTTTATCAAAACCGCGAAAGATAATGGCACGACGGTCATTATGGTGACGCATGAGCCGACGATTGCCGCCTATGCCGATCGCGAGATTATTGTTCGCGACGGGCAAATTGCTGGAGGGCGAAAATGAGTATCAGTTGGCTGTTGTTCAAAAAATCTGGCCGCCAATCAATTGGGCGTCTCAGC	TGATCGCCCACCTTGATAAAGACCAGGAAAATTGATATAATCACCTAGTTACTACTAATTTATCTCGAGAACTCGGTTGTTCGTACGGTAGAATGATTAGAGGTTACGAGATTGCACATAAGGAGGAGCT	ATGACGCAAGAATCGTTGTTGCTGCTGGACCGCATTGATAGCGATGACAGCTACGCCTCACTGCGCAATGACCAGGAGTTTTGGGAACCATTGGCTCGTCGCGCTCTCGAGGAGCTTGGCCTTCCGGTTCCACCGGTTCTTCGTGTCCCAGGCGAGAGCACGAACCCGGTTTTGGTCGGTGAACCGGACCCAGTCATCAAGCTCTTTGGCGAACACTGGTGCGGTCCGGAGTCGCTGGCTAGCGAATCGGAAGCTTACGCAGTTTTGGCAGATGCACCGGTTCCAGTGCCACGTCTTCTGGGTCGCGGTGAACTCCGTCCGGGTACGGGCGCATGGCCATGGCCGTATTTGGTCATGAGCCGCATGACGGGCACTACATGGCGCAGTGCTATGGACGGC…					GTTTATCTTGTGCTGCCGATGATTAAGAAGATAACATCGCTTGAGGAAAACCGGACAGAATAATGGCACGCTCTCCTCTATTGTGCAAACAAAGAGAGTTTAGTAGAATAGAGGAGGTGTGGCTCTTTAGCTCAGTTGGTAGAGCAGAGGCCTGAAGAGCCTTGTGTCACTAGTTCGAGTCTAGTAGGAGCCACCAGAAAAGCACGCTCTAGGATGGTATAGAGGGTGTTTTTCTTTTGCCTTTATTTTCGTATTTTTACCACATACGGTATCATAAGTATATGTTCAAAAAATATGTCCTGAAGAAAATGAAGCGATACGTCATTGACTATTTT
ΔdnaE::hph2	Fragment	hph1 targeting dnaE for allelic replacement	GTCGGTGCGCGCAAGGGTGTGCTTGAGGATTTGTTTAACGACTTTAATACGAACCGGGCGCAGGTTTATAAATTTAATTTTATACGCGGCATATTTTTCGGGCTTGGATCGGTGCTGGGTGGTACAGTGCTGATTGCGGGCGCTATTTGGCTGCTGAATCTGACAGGGCAATTCATTCCGGGTATCGCAGGGTTTGTCGATGAAATCGTACGAATCGTGCAGGCGCGCCACTAAAGTATCGTTGATTTTACTACAAAGAAGTTCGTGAAACCGCCAGGCAAAAGCGGTATAATGAGAAGTGATTTATGGGGAGTACACAGACGAAACAGGCGGCATGATCGCCCACCTTGATAAAGACCAGGAAAATTGATATAATCACCTAGTTACTACTAATTTATC…		GTCGGTGCGCGCAAGGGTGTGCTTGAGGATTTGTTTAACGACTTTAATACGAACCGGGCGCAGGTTTATAAATTTAATTTTATACGCGGCATATTTTTCGGGCTTGGATCGGTGCTGGGTGGTACAGTGCTGATTGCGGGCGCTATTTGGCTGCTGAATCTGACAGGGCAATTCATTCCGGGTATCGCAGGGTTTGTCGATGAAATCGTACGAATCGTGCAGGCGCGCCACTAAAGTATCGTTGATTTTACTACAAAGAAGTTCGTGAAACCGCCAGGCAAAAGCGGTATAATGAGAAGTGATTTATGGGGAGTACACAGACGAAACAGGCGGCA	TGATCGCCCACCTTGATAAAGACCAGGAAAATTGATATAATCACCTAGTTACTACTAATTTATCTCGAGAACTCGGTTGTTCGTACGGTAGAATGATTAGAGGTTACGAGATTGCACATAAGGAGGAGCT	ATGACGCAAGAATCGTTGTTGCTGCTGGACCGCATTGATAGCGATGACAGCTACGCCTCACTGCGCAATGACCAGGAGTTTTGGGAACCATTGGCTCGTCGCGCTCTCGAGGAGCTTGGCCTTCCGGTTCCACCGGTTCTTCGTGTCCCAGGCGAGAGCACGAACCCGGTTTTGGTCGGTGAACCGGACCCAGTCATCAAGCTCTTTGGCGAACACTGGTGCGGTCCGGAGTCGCTGGCTAGCGAATCGGAAGCTTACGCAGTTTTGGCAGATGCACCGGTTCCAGTGCCACGTCTTCTGGGTCGCGGTGAACTCCGTCCGGGTACGGGCGCATGGCCATGGCCGTATTTGGTCATGAGCCGCATGACGGGCACTACATGGCGCAGTGCTATGGACGGC…					CAGGATTCGACTTTGGTCTTTTTTGCGCCGGCGCCGGAAAGCGCTGCGCCATAGTGTTTGAGGATATTATTTCGTCAATTCGTACAGCGCGATTCCCGCCGCCACCGATACATTGAACGATTCTTTTTGTCCGCGCATTGGGATTTCGACAATGTCGTCGACTTGGCGCAGCAACTCCGCCGGTACGCCGTAGACCTCTTCGCCGAGTAGCAGCGCGAGTTTTTCGGGCGCTCGGTAGTCTGCGAGATTGATTGAATTTTCTGCTTGCTCAAGCGCCGCGATCCGATAGCCATTTGCTTGCAGCTCGTCAAAATTCGGCGCGTCATGGTATTCAA
Δ0377::hph2	Fragment	hph1 targeting SEML1_0377 for allelic replacement	CTGCGATACGCAGCAAGTCAGCTTGGTGCACCCAGCGCTTTACTACATGATCGTCTAGCCCCGACCGATCGGCGAGCCACATTCGACCGGCCGATGTTGATCCAGCTAAGAGTAGATGTTTTATCGTGTACACACCCGCCCGTGCTAGACGCTCTGCGTCTTGATGAGTTAATGAAATAATATCCGTCAGCTTGCTCATAATCGCCTCCTGATAATATTTACTACCATTTACAGTATACCGCAACAACCCAATCCAGCACAATGCTCTAGCAAAACATAACCATAAGCTTTATAATACAGTTAATATGAAGACGCACGATAAACAATCTATCAAATGATCGCCCACCTTGATAAAGACCAGGAAAATTGATATAATCACCTAGTTACTACTAATTTATC…		CTGCGATACGCAGCAAGTCAGCTTGGTGCACCCAGCGCTTTACTACATGATCGTCTAGCCCCGACCGATCGGCGAGCCACATTCGACCGGCCGATGTTGATCCAGCTAAGAGTAGATGTTTTATCGTGTACACACCCGCCCGTGCTAGACGCTCTGCGTCTTGATGAGTTAATGAAATAATATCCGTCAGCTTGCTCATAATCGCCTCCTGATAATATTTACTACCATTTACAGTATACCGCAACAACCCAATCCAGCACAATGCTCTAGCAAAACATAACCATAAGCTTTATAATACAGTTAATATGAAGACGCACGATAAACAATCTATCAAA	TGATCGCCCACCTTGATAAAGACCAGGAAAATTGATATAATCACCTAGTTACTACTAATTTATCTCGAGAACTCGGTTGTTCGTACGGTAGAATGATTAGAGGTTACGAGATTGCACATAAGGAGGAGCT	ATGACGCAAGAATCGTTGTTGCTGCTGGACCGCATTGATAGCGATGACAGCTACGCCTCACTGCGCAATGACCAGGAGTTTTGGGAACCATTGGCTCGTCGCGCTCTCGAGGAGCTTGGCCTTCCGGTTCCACCGGTTCTTCGTGTCCCAGGCGAGAGCACGAACCCGGTTTTGGTCGGTGAACCGGACCCAGTCATCAAGCTCTTTGGCGAACACTGGTGCGGTCCGGAGTCGCTGGCTAGCGAATCGGAAGCTTACGCAGTTTTGGCAGATGCACCGGTTCCAGTGCCACGTCTTCTGGGTCGCGGTGAACTCCGTCCGGGTACGGGCGCATGGCCATGGCCGTATTTGGTCATGAGCCGCATGACGGGCACTACATGGCGCAGTGCTATGGACGGC…					ATCAAAGCAAACGGCGTTGATTTACCAGAGATTGACGCCTGGGTATGGCCAGCAGCGCGCGGCGAAGCGCAAACCGCCGAAGAAGCGTGGCACGGGCAAACAAACTAAGGCGTTGTTTCCGTTACAGCTTTTTTCGAATGTAATTTCTGACTATTTTTGCAACTCTGTCGTGCCCGCGCGGTGAAAAATGTAATCCGTCAGACAGTGGAAGCCTACCCAGCACAATCGTATCGCCCAGCTCGGCACGACGCGTTATTAGCTGCTGCTGTACCGCAAGCGACTCCGATGTAAATTCCGGCCCAGATGTATCGTCAACCGCAAACGGTGGTGGCAAA
Δcas9::hph2	Fragment	hph1 targeting cas9 for allelic replacement	GCGGCGCAACGCAATTACAAACACTAGCGCCCCAGAGAATGCCAGGCCTACAGAACCTCTTGGCAGGAAACGGCTTCTATTTCAGCCGCATGGAAGAGAGCGAGGGCGGGGTTTTGTTTTTGCTATATAAAAAAGATTTGAAAGAAAAAGATAACAAACAAAAAACGGGCCTACCGCCCGAATCTTTACAGAAACATTTTAGCTAATGCTTTATTTTAACCTGTAGTGTTATATTGAGGTACCGAAACGGTACAGTAGAAGTATAGCCAATTAAAACAATATTGTAAACCCCAAAAATAAGCGATATACTAAAAATAATTAAAAGGGGACTTACGTGATCGCCCACCTTGATAAAGACCAGGAAAATTGATATAATCACCTAGTTACTACTAATTTATC…		GCGGCGCAACGCAATTACAAACACTAGCGCCCCAGAGAATGCCAGGCCTACAGAACCTCTTGGCAGGAAACGGCTTCTATTTCAGCCGCATGGAAGAGAGCGAGGGCGGGGTTTTGTTTTTGCTATATAAAAAAGATTTGAAAGAAAAAGATAACAAACAAAAAACGGGCCTACCGCCCGAATCTTTACAGAAACATTTTAGCTAATGCTTTATTTTAACCTGTAGTGTTATATTGAGGTACCGAAACGGTACAGTAGAAGTATAGCCAATTAAAACAATATTGTAAACCCCAAAAATAAGCGATATACTAAAAATAATTAAAAGGGGACTTACG	TGATCGCCCACCTTGATAAAGACCAGGAAAATTGATATAATCACCTAGTTACTACTAATTTATCTCGAGAACTCGGTTGTTCGTACGGTAGAATGATTAGAGGTTACGAGATTGCACATAAGGAGGAGCT	ATGACGCAAGAATCGTTGTTGCTGCTGGACCGCATTGATAGCGATGACAGCTACGCCTCACTGCGCAATGACCAGGAGTTTTGGGAACCATTGGCTCGTCGCGCTCTCGAGGAGCTTGGCCTTCCGGTTCCACCGGTTCTTCGTGTCCCAGGCGAGAGCACGAACCCGGTTTTGGTCGGTGAACCGGACCCAGTCATCAAGCTCTTTGGCGAACACTGGTGCGGTCCGGAGTCGCTGGCTAGCGAATCGGAAGCTTACGCAGTTTTGGCAGATGCACCGGTTCCAGTGCCACGTCTTCTGGGTCGCGGTGAACTCCGTCCGGGTACGGGCGCATGGCCATGGCCGTATTTGGTCATGAGCCGCATGACGGGCACTACATGGCGCAGTGCTATGGACGGC…					TCCTTTGGTCGTATGGCGGGCAAATCCCTTGATCCAACCAAGCTGACCTTCGTTTACGAATCTATCACTGGATTGCATTGTCGCAAATTAGACGGAAAATTACTAGAACGGGATCAATAAAATGTCCTGGCGAACCGCCATCGTCAAGAATCGCTGCAAACTAAGCTATAAAAACGACTACATGCTTATCATCAGTGATGGCAGCGAAAAAGCTCTTCATATTAGCGAAATTGGTACCTTGATAATTGAAAATACCGCTGTTAATTTAACAGCCTACTTGCTATGTGAGTTGGCTCGCTACAAGGTGAAAATAATATTCTGCGATCACCAGCGCA
ΔftsZ::hph2	Fragment	hph1 targeting ftsZ for allelic replacement	GTCAGTTGCCGAGCGGTGCGGTACTGACGGGCGGCACGGCAAACTTAAAAGGAATAGCGGAGTATGCGAAATCGCAGCTGGGCGTTGCTGCACGCGTCGGTAAGCCGCATGGATTTGGCGGTGTAGCAGACGAAATTGATAAACCGCACTTTGCAGCAGCGGTTGGGCTGATGTTGGTTGATGCTGAGGCGGCAACGGTACGTCCGCATGGTGGCAATACGTCGAAAAAGTCGGGTGGATTTATTAAAACGCTTCTGAGCAAATTCAAGCCGTAAGCAAAAGAGTGGTATACTAGTAGGTAACGTGAGGAATAGTAAGGGGTATAAGGAGTTGCATGATCGCCCACCTTGATAAAGACCAGGAAAATTGATATAATCACCTAGTTACTACTAATTTATC…		GTCAGTTGCCGAGCGGTGCGGTACTGACGGGCGGCACGGCAAACTTAAAAGGAATAGCGGAGTATGCGAAATCGCAGCTGGGCGTTGCTGCACGCGTCGGTAAGCCGCATGGATTTGGCGGTGTAGCAGACGAAATTGATAAACCGCACTTTGCAGCAGCGGTTGGGCTGATGTTGGTTGATGCTGAGGCGGCAACGGTACGTCCGCATGGTGGCAATACGTCGAAAAAGTCGGGTGGATTTATTAAAACGCTTCTGAGCAAATTCAAGCCGTAAGCAAAAGAGTGGTATACTAGTAGGTAACGTGAGGAATAGTAAGGGGTATAAGGAGTTGCA	TGATCGCCCACCTTGATAAAGACCAGGAAAATTGATATAATCACCTAGTTACTACTAATTTATCTCGAGAACTCGGTTGTTCGTACGGTAGAATGATTAGAGGTTACGAGATTGCACATAAGGAGGAGCT	ATGACGCAAGAATCGTTGTTGCTGCTGGACCGCATTGATAGCGATGACAGCTACGCCTCACTGCGCAATGACCAGGAGTTTTGGGAACCATTGGCTCGTCGCGCTCTCGAGGAGCTTGGCCTTCCGGTTCCACCGGTTCTTCGTGTCCCAGGCGAGAGCACGAACCCGGTTTTGGTCGGTGAACCGGACCCAGTCATCAAGCTCTTTGGCGAACACTGGTGCGGTCCGGAGTCGCTGGCTAGCGAATCGGAAGCTTACGCAGTTTTGGCAGATGCACCGGTTCCAGTGCCACGTCTTCTGGGTCGCGGTGAACTCCGTCCGGGTACGGGCGCATGGCCATGGCCGTATTTGGTCATGAGCCGCATGACGGGCACTACATGGCGCAGTGCTATGGACGGC…					TTGGAATCAACCGATGGATGACGATGATGATGACACGCCAGCATTTTTGCGCCGCCGCAAGAAACATAAATCATCCGATGAATAGGAGAAGTTTTTCGCGATGCATACGATAAAAATTGGAAATAGCCGCGTCCTTGAGTCGCGCGAGTCGGCGGACGGAATCACAATTCGCCGCCGCCGCGAAACGCTTGATGGCAAGCATCGGTTTACGACGTACGAGCGTGTTGAACGCCCAAATTTGGCGGTAATTAAAAAAGATAGTTCGCGCGAGTTGTTTGAACGGACAAAATTGGCAAACGCAATTCGCCGTTCGGTTGGAAAGTTTTTCAAGTCGG
ΔpilT::hph2	Fragment	hph1 targeting pilT for allelic replacement	AAGACTTGCCACTTGCCGGCCAAACCGCTTATACTTTAGTGAAAGGGCGCGATACGCCGGCAACGCCGCATGGGTACGCTGGGCGCGCTGGTATTTTTGAAGTGATGGATGTGACCGAAGCAATTCAGAATTTAATTGTGAAACGCGCTACAAGCGCCGAAATACAGCATAAGGCAATTGAGCAAGGCATGATCACGATGCGCCAAGATGGCTATCTGAAGGCGCTAACAGGAATCACTACGTTGGAAGAAGTTAATCGCGTGACGTCGGCAGACACCACATAAAAGAAAGGGAAGGCTATGCAAAACGAAGAACTCATGATGGAAATATTACTTTGATCGCCCACCTTGATAAAGACCAGGAAAATTGATATAATCACCTAGTTACTACTAATTTATC…		AAGACTTGCCACTTGCCGGCCAAACCGCTTATACTTTAGTGAAAGGGCGCGATACGCCGGCAACGCCGCATGGGTACGCTGGGCGCGCTGGTATTTTTGAAGTGATGGATGTGACCGAAGCAATTCAGAATTTAATTGTGAAACGCGCTACAAGCGCCGAAATACAGCATAAGGCAATTGAGCAAGGCATGATCACGATGCGCCAAGATGGCTATCTGAAGGCGCTAACAGGAATCACTACGTTGGAAGAAGTTAATCGCGTGACGTCGGCAGACACCACATAAAAGAAAGGGAAGGCTATGCAAAACGAAGAACTCATGATGGAAATATTACTT	TGATCGCCCACCTTGATAAAGACCAGGAAAATTGATATAATCACCTAGTTACTACTAATTTATCTCGAGAACTCGGTTGTTCGTACGGTAGAATGATTAGAGGTTACGAGATTGCACATAAGGAGGAGCT	ATGACGCAAGAATCGTTGTTGCTGCTGGACCGCATTGATAGCGATGACAGCTACGCCTCACTGCGCAATGACCAGGAGTTTTGGGAACCATTGGCTCGTCGCGCTCTCGAGGAGCTTGGCCTTCCGGTTCCACCGGTTCTTCGTGTCCCAGGCGAGAGCACGAACCCGGTTTTGGTCGGTGAACCGGACCCAGTCATCAAGCTCTTTGGCGAACACTGGTGCGGTCCGGAGTCGCTGGCTAGCGAATCGGAAGCTTACGCAGTTTTGGCAGATGCACCGGTTCCAGTGCCACGTCTTCTGGGTCGCGGTGAACTCCGTCCGGGTACGGGCGCATGGCCATGGCCGTATTTGGTCATGAGCCGCATGACGGGCACTACATGGCGCAGTGCTATGGACGGC…					ACGATTACGTATGATAACGCACGGGAATTTGCTGTTGATCTGACGGAGTTTGAAAGGTTGATGAGGGGGTAAAGCGTGAAAAAGTTTAACTACGAAGCGCGCGACAAAGCGACGGGTAAAATCGTTAAGTCGCTTGTACAAGCGGATTCTGAAACATCAGCGGCAAAAGTGCTGATTGAGCAGGGTTACATGCCGCTCACAATCAAAGAAGAGGGCGGCGATAACAATGTCTTTGCGCGGTTTGCAAATCGTATTACTAACAAAGACAAAATCGTATTTTCGCGCCAACTTGCGACGTTGATTGGTGCAGGATTGCCGCTCACGCAGAGCTTGCG
ΔspeE::hph2	Fragment	hph1 targeting speE for allelic replacement	GCTTTACACCGCCCGACACGCTGTATGGCTTGCCGTTTACTAACAGTGTGCCTCCTGTCGGCGCATAGATGCCAAGTAATGCGCGGATTGTCGTCGTTTTGCCCGATCCGTTGCTGCCGAGAAACCCGAATGTTTCGCCACGATTCACCGTAAAACTTAGATCTTTTATTACTTCAACGTCGCCGAATTTCATCTTGAAATGGTCGACTGCTACAATTGCTTCGTTCATGTGCATATTGTAATATGCGACAACTATCTGTAGCAATAGGCGAACGAAATGCGATATGATAGAAGATATGAAATCATCGTGGAGGTTAGGCGCGGCAGCGTGCGTCTGATCGCCCACCTTGATAAAGACCAGGAAAATTGATATAATCACCTAGTTACTACTAATTTATC…		GCTTTACACCGCCCGACACGCTGTATGGCTTGCCGTTTACTAACAGTGTGCCTCCTGTCGGCGCATAGATGCCAAGTAATGCGCGGATTGTCGTCGTTTTGCCCGATCCGTTGCTGCCGAGAAACCCGAATGTTTCGCCACGATTCACCGTAAAACTTAGATCTTTTATTACTTCAACGTCGCCGAATTTCATCTTGAAATGGTCGACTGCTACAATTGCTTCGTTCATGTGCATATTGTAATATGCGACAACTATCTGTAGCAATAGGCGAACGAAATGCGATATGATAGAAGATATGAAATCATCGTGGAGGTTAGGCGCGGCAGCGTGCGTC	TGATCGCCCACCTTGATAAAGACCAGGAAAATTGATATAATCACCTAGTTACTACTAATTTATCTCGAGAACTCGGTTGTTCGTACGGTAGAATGATTAGAGGTTACGAGATTGCACATAAGGAGGAGCT	ATGACGCAAGAATCGTTGTTGCTGCTGGACCGCATTGATAGCGATGACAGCTACGCCTCACTGCGCAATGACCAGGAGTTTTGGGAACCATTGGCTCGTCGCGCTCTCGAGGAGCTTGGCCTTCCGGTTCCACCGGTTCTTCGTGTCCCAGGCGAGAGCACGAACCCGGTTTTGGTCGGTGAACCGGACCCAGTCATCAAGCTCTTTGGCGAACACTGGTGCGGTCCGGAGTCGCTGGCTAGCGAATCGGAAGCTTACGCAGTTTTGGCAGATGCACCGGTTCCAGTGCCACGTCTTCTGGGTCGCGGTGAACTCCGTCCGGGTACGGGCGCATGGCCATGGCCGTATTTGGTCATGAGCCGCATGACGGGCACTACATGGCGCAGTGCTATGGACGGC…					TTTGCGTGGTAAAAAATACATAAGCAAAATGCTTGCAATATCCATATATAGTGTCTATAGTTTATAGGCAGACGCTACATATATAGCAGTCGAGCAAATAAACATGTGCGCAAATGATTAGTACGACAGCTTATTTTGCCAGAACAAAGGCGGGGTTAGTTTTTTGCGCTCTAATAGGCATCAATAATAAACGGGGGAATATGAGCGATATTACAATCATTAAGCGCGACGGCAGCAAAGAACCGTTTGACGCGAACAAGATCAATCTCGCACTCATGAAGGCGAGCGAGGGTTTGCCGGACCAAATCTCGAAAGTTGTGCAAGTTGCGAGCGAA
Nl_NS1::hph1	Fragment	hph1 targeting NS1 in Nanosynbacter lyticus	CGGCACCAGTAATCCAACCTGTAACCTATTCAGACTGTAAAACGGAAGAAATACCGTTTGAAACACAGTATGAAGGCGACACGGGTCAATACGGCTATACAGAAACAGTAAAACAGCAAGGTGTTGCCGGAAGTAAAAAGATTTGCAAACCAAGCAGATCGGGATATGAGGATAAGGTAGAGGTTATAACTCAGCCAACAGCTCATATCGTTGTTCGTACGCCAAAGCCAGCACCACAGCCAGTTCGGCAACAAGCAACCCATAGGGTCGGAGCGATCTGTCGTGATGGTTGGCGGTCATACGCTACTGGAAGAGGAGCTTGCTCGCACCATGGTGGTGTAGGCGAGTGGTTGTATGAGTGAACGTATGCAAGATAGGACTACTGGTGTACTTATCGCT…		CGGCACCAGTAATCCAACCTGTAACCTATTCAGACTGTAAAACGGAAGAAATACCGTTTGAAACACAGTATGAAGGCGACACGGGTCAATACGGCTATACAGAAACAGTAAAACAGCAAGGTGTTGCCGGAAGTAAAAAGATTTGCAAACCAAGCAGATCGGGATATGAGGATAAGGTAGAGGTTATAACTCAGCCAACAGCTCATATCGTTGTTCGTACGCCAAAGCCAGCACCACAGCCAGTTCGGCAACAAGCAACCCATAGGGTCGGAGCGATCTGTCGTGATGGTTGGCGGTCATACGCTACTGGAAGAGGAGCTTGCTCGCACCATGGTGGTGTAGGCGAGTGGTTGTATGAGTGAACGTATGCAAGATAGGACTACTGGTGTACTTATCGCT…	CAACCATCAGCTATTTACAACTGATTAGAAAACCGTTATAATTAAACTCATACGCCGTGAGGTCTTTTTAATGGACTGTACCCGCGTGAAAATAATAATTAAATAAGGAGAACTTCTACAA	ATGACGCAAGAATCGTTGTTGCTGCTGGACCGCATTGATAGCGATGACAGCTACGCCTCACTGCGCAATGACCAGGAGTTTTGGGAACCATTGGCTCGTCGCGCTCTCGAGGAGCTTGGCCTTCCGGTTCCACCGGTTCTTCGTGTCCCAGGCGAGAGCACGAACCCGGTTTTGGTCGGTGAACCGGACCCAGTCATCAAGCTCTTTGGCGAACACTGGTGCGGTCCGGAGTCGCTGGCTAGCGAATCGGAAGCTTACGCAGTTTTGGCAGATGCACCGGTTCCAGTGCCACGTCTTCTGGGTCGCGGTGAACTCCGTCCGGGTACGGGCGCATGGCCATGGCCGTATTTGGTCATGAGCCGCATGACGGGCACTACATGGCGCAGTGCTATGGACGGC…	TCTCTGTAGCACAAGCCTAATTAAATCCCCCGGTAACCCGGGGGATTTTTGATGTCGTCGTGAT				GACAAATTGCCTCTGCCTCTACAGATTGCAAGTATGAAAGACTTTATAGGCCATTACCTCTGCCGTGATTGTCAAGTAGGATCTCTGCGTACATGTAAGATGCGCTGTCTTATGGTCTAGAATTTAGCCACTTACCCTTATGAAGTAGCAGTATTCCGCAATGACTAGGAATTGTGAGCTGCCCGTTTTTTCTGATAATAGAGCGGTGAGGGTGGGTTGAGGCGATGATCTCGGTATGTTCTGGGATAAAAAAATGTTGTGGTGCATCAGCGAAGTTAATATAAATATAAGCCCGCTCGCTGCCTAGCTCTCGTTTGATACCGAGGACAAATCCATTACCGGTGTTAATCACTTCGAGCGTGCCGTGCTGCAATACTGGCATACTCAGCCGCAGGTGAA…
